# Whole-genome sequencing reveals the molecular basis of sex determination in the dioecious wild yam *Dioscorea tokoro*

**DOI:** 10.1101/2025.04.28.650915

**Authors:** Aoi Kudoh, Satoshi Natsume, Yu Sugihara, Hiroaki Kato, Akira Abe, Kaori Oikawa, Motoki Shimizu, Kazue Itoh, Mai Tsujimura, Yoshitaka Takano, Toshiyuki Sakai, Hiroaki Adachi, Atsushi Ohta, Mina Ohtsu, Takuma Ishizaki, Toru Terachi, Ryohei Terauchi

## Abstract

Dioecious plants, which have distinct male and female individuals, constitute ∼5% of angiosperm species and have emerged frequently and independently from hermaphroditic ancestors. Although recent molecular studies of sex determination have started to reveal the diversity of the genetic systems underlying dioecy, research on the evolution of dioecy is limited, especially in monocots. Here, we describe the molecular basis of sex determination in the monocot *Dioscorea tokoro*, a dioecious wild yam endemic to East Asia. Chromosome-scale and haplotype-resolved genome assemblies and linkage analysis suggested that this plant has a male heterogametic sex determination (*XY*) system, with sex determination regions located on chromosome 3. Sequence read coverage analysis of the sex chromosomes revealed *X*- and *Y*-specific regions in putative pericentromeric chromosome regions. Within the *Y*-specific region, we identified two candidate genes that are likely involved in sex determination: *BLH9*, encoding a homeobox protein, and *HSP90*, encoding a molecular chaperone. BLH9 has similar functions to AtBLH9 in *Arabidopsis thaliana*. BLH9 is thought to suppress female organ development, whereas HSP90 might be required for pollen development. These results shed light on the complex evolution of dioecy in plants.

**Author summary:** Sexual reproduction is a nearly universal, indispensable feature of evolution in eukaryotes. The molecular mechanisms underlying sex determination vary depending on the taxon. However, most information about this process was derived from studies of model organisms and/or domesticated species. To elucidate the diversity and evolution of sex determination, we need to expand the taxonomic breadth of these investigations. Here, we focused on the monocot genus *Dioscorea*, which contains species with multiple sex-determination systems, suggesting that frequent evolutionary transitions occur between the different sex-determination systems. We investigated the genetics of sex determination in *Dioscorea tokoro*, a dioecious wild yam endemic to East Asia. Whole-genome assembly and genetic analysis, along with transcriptome analysis, suggested that this species employs a male heterogametic sex determination (*XY*) system, with two *Y*-chromosome-specific genes that might be involved in male and female differentiation. These findings enhance our understanding of the complex evolution of dioecy.
