## Supplementary material for "Whole-genome sequencing reveals the molecular basis of sex determination in the dioecious wild yam *Dioscorea tokoro*": S1_Data

### Sheet: Sheet1
Sample	Filtered fastq		Accession No.
	Number of reads	Total base-pairs (Mbp)
Waka1 (female)	2003754	139.511	SRR32328273
Kita1(male)	1941994	134.295	SRR32328262
WK_001	2085552	144.07	SRR32328251
WK_002	2654856	183.508	SRR32328208
WK_003	2421828	166.773	SRR32328197
WK_004	2511888	171.753	SRR32328186
WK_006	1959168	134.33	SRR32328376
WK_007	1787270	121.925	SRR32328365
WK_008	1779306	121.786	SRR32328354
WK_009	1664780	113.341	SRR32328343
WK_010	1625338	111.613	SRR32328297
WK_011	2132328	146.464	SRR32328286
WK_012	1960514	134.057	SRR32328243
WK_013	1952760	133.634	SRR32328232
WK_014	1897612	130.031	SRR32328221
WK_015	1847004	126.002	SRR32328341
WK_016	1974548	135.3	SRR32328329
WK_017	1675452	114.491	SRR32328318
WK_018	1770062	121.468	SRR32328175
WK_019	2116034	145.416	SRR32328164
WK_020	1835122	125.504	SRR32328162
WK_021	1990734	136.3	SRR32328161
WK_022	1991968	136.947	SRR32328160
WK_023	1580406	108.228	SRR32328159
WK_024	1950488	133.674	SRR32328158
WK_025	1699720	115.896	SRR32328157
WK_026	1893558	129.877	SRR32328155
WK_028	2285498	156.97	SRR32328154
WK_029	1964650	134.349	SRR32328153
WK_030	1759608	120.493	SRR32328152
WK_031	2124306	145.237	SRR32328151
WK_033	1548560	105.768	SRR32328150
WK_034	1673342	114.74	SRR32328149
WK_035	1753092	119.882	SRR32328148
WK_036	1893374	129.924	SRR32328275
WK_037	1601180	109.815	SRR32328274
WK_038	1771260	121.172	SRR32328272
WK_039	1746274	119.149	SRR32328271
WK_040	2306152	158.009	SRR32328270
WK_041	2106632	143.967	SRR32328269
WK_042	2012028	138.243	SRR32328268
WK_043	1833492	125.34	SRR32328267
WK_044	2076370	142.199	SRR32328266
WK_045	2493784	170.948	SRR32328265
WK_046	2239866	153.233	SRR32328264
WK_047	2100264	143.347	SRR32328263
WK_048	2606670	178.746	SRR32328261
WK_049	2360866	161.573	SRR32328260
WK_050	2388974	163.754	SRR32328259
WK_051	1982428	136.055	SRR32328258
WK_053	1709760	117.968	SRR32328257
WK_054	2818086	194.389	SRR32328256
WK_056	2253876	154.843	SRR32328255
WK_057	2311486	158.996	SRR32328254
WK_058	1718530	118.357	SRR32328253
WK_059	1795252	123.086	SRR32328252
WK_060	1692840	115.99	SRR32328250
WK_061	1438406	98.197	SRR32328249
WK_063	1567198	107.599	SRR32328248
WK_064	1892026	129.746	SRR32328247
WK_065	1586574	108.72	SRR32328246
WK_066	1527356	104.694	SRR32328245
WK_067	1451656	100.248	SRR32328244
WK_068	1531604	105.007	SRR32328211
WK_069	1869144	128.151	SRR32328210
WK_070	1417688	97.1761	SRR32328209
WK_071	1683290	115.122	SRR32328207
WK_074	1992108	137.272	SRR32328206
WK_075	1846748	126.425	SRR32328205
WK_076	1691590	116.08	SRR32328204
WK_077	2003468	137.242	SRR32328203
WK_078	1767130	120.905	SRR32328202
WK_079	1816036	124.378	SRR32328201
WK_080	1463046	99.6462	SRR32328200
WK_081	1581866	108.45	SRR32328199
WK_082	2066108	141.923	SRR32328198
WK_083	1922942	131.783	SRR32328196
WK_084	1657006	113.684	SRR32328195
WK_085	1746294	119.66	SRR32328194
WK_086	1933596	131.697	SRR32328193
WK_087	1869488	128.065	SRR32328192
WK_088	1624002	110.647	SRR32328191
WK_089	1836990	125.646	SRR32328190
WK_090	2196208	151.017	SRR32328189
WK_091	1984622	136.493	SRR32328188
WK_092	1906648	130.775	SRR32328187
WK_093	2312604	158.883	SRR32328185
WK_094	1992726	138.032	SRR32328184
WK_095	2157104	148.359	SRR32328183
WK_096	1754606	120.183	SRR32328182
WK_097	2047036	139.436	SRR32328181
WK_098	2402464	165.857	SRR32328180
WK_099	2435318	168.207	SRR32328311
WK_100	2112480	145.514	SRR32328310
WK_101	3364264	236.634	SRR32328309
WK_102	3200718	223.187	SRR32328308
WK_103	3038572	209.459	SRR32328375
WK_104	1747930	120.07	SRR32328374
WK_105	2339242	161.501	SRR32328373
WK_106	2306398	156.839	SRR32328372
WK_107	1180392	80.742	SRR32328371
WK_108	1467552	99.8686	SRR32328370
WK_109	1590908	108.573	SRR32328369
WK_110	1061016	72.1241	SRR32328368
WK_111	996680	67.7071	SRR32328367
WK_112	1487434	101.017	SRR32328366
WK_113	1277952	86.9662	SRR32328364
WK_114	928622	63.1756	SRR32328363
WK_115	1668032	113.317	SRR32328362
WK_116	1148980	77.7948	SRR32328361
WK_117	1281372	87.5781	SRR32328360
WK_118	1078364	73.3928	SRR32328359
WK_119	1920704	129.601	SRR32328358
WK_121	1455824	99.1661	SRR32328357
WK_122	1862240	126.968	SRR32328356
WK_123	1548576	104.8	SRR32328355
WK_126	1709040	116.279	SRR32328353
WK_127	1497378	101.801	SRR32328352
WK_128	1550864	106.858	SRR32328351
WK_129	1397162	95.4635	SRR32328350
WK_130	1733616	118.769	SRR32328349
WK_131	1034110	70.6305	SRR32328348
WK_132	917382	62.829	SRR32328347
WK_133	727360	49.5077	SRR32328346
WK_134	929700	63.5285	SRR32328345
WK_135	802344	54.6078	SRR32328344
WK_136	3260116	225.486	SRR32328307
WK_137	1527530	104.752	SRR32328306
WK_140	1003136	69.1201	SRR32328305
WK_141	1430704	97.8028	SRR32328304
WK_142	1894706	128.83	SRR32328303
WK_143	1214986	82.6351	SRR32328302
WK_144	1990306	136.198	SRR32328301
WK_145	1198330	81.783	SRR32328300
WK_146	2957578	204.378	SRR32328299
WK_147	1375366	94.1932	SRR32328298
WK_148	2037756	139.995	SRR32328296
WK_149	1937872	132.746	SRR32328295
WK_150	2322226	159.565	SRR32328294
WK_151	1691880	114.992	SRR32328293
WK_152	1702364	116.612	SRR32328292
WK_153	761798	51.8294	SRR32328291
WK_154	2330936	160.963	SRR32328290
WK_155	1982668	136.327	SRR32328289
WK_156	1501752	103.551	SRR32328288
WK_157	1737122	119.377	SRR32328287
WK_158	3122474	215.719	SRR32328285
WK_159	2629582	179.527	SRR32328284
WK_160	1236594	84.735	SRR32328283
WK_161	1559960	106.38	SRR32328282
WK_163	803808	55.1375	SRR32328281
WK_164	928814	63.7577	SRR32328280
WK_165	1976474	135.789	SRR32328279
WK_166	1724626	118.236	SRR32328278
WK_167	1946198	133.744	SRR32328277
WK_168	1270064	86.3275	SRR32328276
WK_169	2029396	138.376	SRR32328242
WK_170	881518	59.9181	SRR32328241
WK_171	2413776	165.836	SRR32328240
WK_173	1611602	110.4	SRR32328239
WK_174	1205006	82.7811	SRR32328238
WK_175	1160268	79.2749	SRR32328237
WK_176	1287188	88.5491	SRR32328236
WK_177	906038	61.7836	SRR32328235
WK_178	1446578	98.9263	SRR32328234
WK_179	1247352	85.0122	SRR32328233
WK_180	1822436	124.982	SRR32328231
WK_181	969530	66.1427	SRR32328230
WK_182	1077670	73.665	SRR32328229
WK_183	978660	66.9933	SRR32328228
WK_184	1238868	84.8962	SRR32328227
WK_186	785568	53.2532	SRR32328226
WK_188	1830198	125.129	SRR32328225
WK_190	1610462	109.506	SRR32328224
WK_191	3289766	225.962	SRR32328223
WK_192	927992	63.4282	SRR32328222
WK_193	1881098	128.705	SRR32328220
WK_194	962976	65.9874	SRR32328219
WK_195	1066330	73.2935	SRR32328218
WK_196	1582532	107.508	SRR32328217
WK_197	1392752	95.1592	SRR32328216
WK_198	1191994	80.9339	SRR32328215
WK_199	1829748	125.209	SRR32328214
WK_202	1686664	114.101	SRR32328213
WK_203	2836844	193.694	SRR32328212
WK_204	1419472	96.219	SRR32328342
WK_205	1126308	77.4705	SRR32328340
WK_206	732394	49.6016	SRR32328339
