## Supplementary material for "Whole-genome sequencing reveals the molecular basis of sex determination in the dioecious wild yam *Dioscorea tokoro*": S2_Data

### Sheet: Sheet1
Transformation	Line	Individual	Replicate	Target gene name	CT
35S::AtBLH9	Line 1	T2-1	1	AtBLH9	27.1298
35S::AtBLH9	Line 1	T2-1	2	AtBLH9	27.1322
35S::AtBLH9	Line 1	T2-2	1	AtBLH9	26.9159
35S::AtBLH9	Line 1	T2-2	2	AtBLH9	26.9806
35S::AtBLH9	Line 1	T2-3	1	AtBLH9	27.0333
35S::AtBLH9	Line 1	T2-3	2	AtBLH9	26.9487
35S::AtBLH9	Line 1	T2-4	1	AtBLH9	30.3253
35S::AtBLH9	Line 1	T2-4	2	AtBLH9	30.5594
35S::AtBLH9	Line 1	T2-5	1	AtBLH9	26.7474
35S::AtBLH9	Line 1	T2-5	2	AtBLH9	26.9038
35S::AtBLH9	Line 1	T2-6	1	AtBLH9	27.2017
35S::AtBLH9	Line 1	T2-6	2	AtBLH9	27.2859
35S::AtBLH9	Line 1	T2-7	1	AtBLH9	26.1825
35S::AtBLH9	Line 1	T2-7	2	AtBLH9	26.3489
35S::AtBLH9	Line 1	T2-8	1	AtBLH9	26.6556
35S::AtBLH9	Line 1	T2-8	2	AtBLH9	26.5644
35S::AtBLH9	Line 1	T2-9	1	AtBLH9	33.5447
35S::AtBLH9	Line 1	T2-9	2	AtBLH9	34.3551
35S::AtBLH9	Line 1	T2-10	1	AtBLH9	34.5603
35S::AtBLH9	Line 1	T2-10	2	AtBLH9	33.6089
35S::AtBLH9	Line 1	T2-11	1	AtBLH9	35.3
35S::AtBLH9	Line 1	T2-11	2	AtBLH9	34.4661
35S::AtBLH9	Line 1	T2-12	1	AtBLH9	26.0458
35S::AtBLH9	Line 1	T2-12	2	AtBLH9	25.9621
35S::AtBLH9	Line 1	T2-13	1	AtBLH9	36.9975
35S::AtBLH9	Line 1	T2-13	2	AtBLH9	35.3407
35S::AtBLH9	Line 1	T2-14	1	AtBLH9	26.5315
35S::AtBLH9	Line 1	T2-14	2	AtBLH9	26.7075
35S::AtBLH9	Line 1	T2-15	1	AtBLH9	29.7387
35S::AtBLH9	Line 1	T2-15	2	AtBLH9	29.9623
35S::AtBLH9	Line 1	T2-16	1	AtBLH9	31.6801
35S::AtBLH9	Line 1	T2-16	2	AtBLH9	32.1694
35S::AtBLH9	Line 2	T2-1	1	AtBLH9	32.2791
35S::AtBLH9	Line 2	T2-1	2	AtBLH9	32.5199
35S::AtBLH9	Line 2	T2-2	1	AtBLH9	28.1907
35S::AtBLH9	Line 2	T2-2	2	AtBLH9	28.0506
35S::AtBLH9	Line 2	T2-3	1	AtBLH9	28.2879
35S::AtBLH9	Line 2	T2-3	2	AtBLH9	28.3473
35S::AtBLH9	Line 2	T2-4	1	AtBLH9	33.5019
35S::AtBLH9	Line 2	T2-4	2	AtBLH9	33.905
35S::AtBLH9	Line 2	T2-5	1	AtBLH9	28.7442
35S::AtBLH9	Line 2	T2-5	2	AtBLH9	28.6718
35S::AtBLH9	Line 2	T2-6	1	AtBLH9	29.6293
35S::AtBLH9	Line 2	T2-6	2	AtBLH9	29.8532
35S::AtBLH9	Line 2	T2-7	1	AtBLH9	26.8866
35S::AtBLH9	Line 2	T2-7	2	AtBLH9	26.9524
35S::AtBLH9	Line 2	T2-8	1	AtBLH9	32.2562
35S::AtBLH9	Line 2	T2-8	2	AtBLH9	32.7279
35S::AtBLH9	Line 2	T2-9	1	AtBLH9	26.4688
35S::AtBLH9	Line 2	T2-9	2	AtBLH9	26.362
35S::AtBLH9	Line 2	T2-10	1	AtBLH9	30.8206
35S::AtBLH9	Line 2	T2-10	2	AtBLH9	31.3407
35S::AtBLH9	Line 2	T2-11	1	AtBLH9	31.4145
35S::AtBLH9	Line 2	T2-11	2	AtBLH9	31.0587
35S::AtBLH9	Line 2	T2-12	1	AtBLH9	26.7681
35S::AtBLH9	Line 2	T2-12	2	AtBLH9	26.7662
35S::AtBLH9	Line 2	T2-13	1	AtBLH9	30.7769
35S::AtBLH9	Line 2	T2-13	2	AtBLH9	31.6863
35S::AtBLH9	Line 2	T2-14	1	AtBLH9	26.44
35S::AtBLH9	Line 2	T2-14	2	AtBLH9	26.4982
35S::AtBLH9	Line 2	T2-15	1	AtBLH9	26.7463
35S::AtBLH9	Line 2	T2-15	2	AtBLH9	26.5181
35S::AtBLH9	Line 2	T2-16	1	AtBLH9	29.7391
35S::AtBLH9	Line 2	T2-16	2	AtBLH9	29.8099
35S::AtBLH9	Line 3	T2-1	1	AtBLH9	28.6827
35S::AtBLH9	Line 3	T2-1	2	AtBLH9	28.3669
35S::AtBLH9	Line 3	T2-2	1	AtBLH9	27.7389
35S::AtBLH9	Line 3	T2-2	2	AtBLH9	27.8111
35S::AtBLH9	Line 3	T2-3	1	AtBLH9	29.563
35S::AtBLH9	Line 3	T2-3	2	AtBLH9	29.6114
35S::AtBLH9	Line 3	T2-4	1	AtBLH9	27.812
35S::AtBLH9	Line 3	T2-4	2	AtBLH9	27.7777
35S::AtBLH9	Line 3	T2-5	1	AtBLH9	28.624
35S::AtBLH9	Line 3	T2-5	2	AtBLH9	28.7565
35S::AtBLH9	Line 3	T2-6	1	AtBLH9	27.3779
35S::AtBLH9	Line 3	T2-6	2	AtBLH9	27.2345
35S::AtBLH9	Line 3	T2-7	1	AtBLH9	26.894
35S::AtBLH9	Line 3	T2-7	2	AtBLH9	26.8342
35S::AtBLH9	Line 3	T2-8	1	AtBLH9	28.3646
35S::AtBLH9	Line 3	T2-8	2	AtBLH9	28.088
35S::AtBLH9	Line 3	T2-9	1	AtBLH9	28.9956
35S::AtBLH9	Line 3	T2-9	2	AtBLH9	28.8377
35S::AtBLH9	Line 3	T2-10	1	AtBLH9	36.9348
35S::AtBLH9	Line 3	T2-10	2	AtBLH9	36.8928
35S::AtBLH9	Line 3	T2-11	1	AtBLH9	26.0696
35S::AtBLH9	Line 3	T2-11	2	AtBLH9	26.5073
35S::AtBLH9	Line 3	T2-12	1	AtBLH9	26.5917
35S::AtBLH9	Line 3	T2-12	2	AtBLH9	26.5493
35S::AtBLH9	Line 3	T2-13	1	AtBLH9	34.3986
35S::AtBLH9	Line 3	T2-13	2	AtBLH9	33.1804
35S::AtBLH9	Line 3	T2-14	1	AtBLH9	27.642
35S::AtBLH9	Line 3	T2-14	2	AtBLH9	27.6798
35S::AtBLH9	Line 3	T2-15	1	AtBLH9	27.727
35S::AtBLH9	Line 3	T2-15	2	AtBLH9	27.6849
35S::AtBLH9	Line 3	T2-16	1	AtBLH9	36.9835
35S::AtBLH9	Line 3	T2-16	2	AtBLH9	35.9563
35S::AtBLH9	Line 4	T2-1	1	AtBLH9	34.7376
35S::AtBLH9	Line 4	T2-1	2	AtBLH9	34.6464
35S::AtBLH9	Line 4	T2-2	1	AtBLH9	35.2739
35S::AtBLH9	Line 4	T2-2	2	AtBLH9	36.9664
35S::AtBLH9	Line 4	T2-3	1	AtBLH9	28.0287
35S::AtBLH9	Line 4	T2-3	2	AtBLH9	28.0353
35S::AtBLH9	Line 4	T2-4	1	AtBLH9	35.4648
35S::AtBLH9	Line 4	T2-4	2	AtBLH9	36.9579
35S::AtBLH9	Line 4	T2-5	1	AtBLH9	26.5806
35S::AtBLH9	Line 4	T2-5	2	AtBLH9	26.5228
35S::AtBLH9	Line 4	T2-6	1	AtBLH9	26.5939
35S::AtBLH9	Line 4	T2-6	2	AtBLH9	26.6958
35S::AtBLH9	Line 4	T2-7	1	AtBLH9	28.1008
35S::AtBLH9	Line 4	T2-7	2	AtBLH9	28.0933
35S::AtBLH9	Line 4	T2-8	1	AtBLH9	28.4373
35S::AtBLH9	Line 4	T2-8	2	AtBLH9	28.1424
35S::AtBLH9	Line 4	T2-9	1	AtBLH9	32.711
35S::AtBLH9	Line 4	T2-9	2	AtBLH9	32.7212
35S::AtBLH9	Line 4	T2-1	1	AtBLH9	34.7376
35S::AtBLH9	Line 4	T2-1	2	AtBLH9	34.6464
35S::AtBLH9	Line 4	T2-10	1	AtBLH9	33.1086
35S::AtBLH9	Line 4	T2-10	2	AtBLH9	32.5606
35S::AtBLH9	Line 4	T2-11	1	AtBLH9	32.6482
35S::AtBLH9	Line 4	T2-11	2	AtBLH9	32.1821
35S::AtBLH9	Line 4	T2-12	1	AtBLH9	26.1346
35S::AtBLH9	Line 4	T2-12	2	AtBLH9	25.8277
35S::AtBLH9	Line 4	T2-13	1	AtBLH9	35.2268
35S::AtBLH9	Line 4	T2-13	2	AtBLH9	33.7809
35S::AtBLH9	Line 4	T2-14	1	AtBLH9	26.6056
35S::AtBLH9	Line 4	T2-14	2	AtBLH9	26.658
35S::AtBLH9	Line 4	T2-15	1	AtBLH9	24.6851
35S::AtBLH9	Line 4	T2-15	2	AtBLH9	24.7531
35S::AtBLH9	Line 4	T2-16	1	AtBLH9	33.2003
35S::AtBLH9	Line 4	T2-16	2	AtBLH9	32.4136
35S::AtBLH9	Line 1	T2-1	1	UBC	31.5359
35S::AtBLH9	Line 1	T2-1	2	UBC	30.9808
35S::AtBLH9	Line 1	T2-2	1	UBC	30.9378
35S::AtBLH9	Line 1	T2-2	2	UBC	30.3249
35S::AtBLH9	Line 1	T2-3	1	UBC	30.7882
35S::AtBLH9	Line 1	T2-3	2	UBC	30.8826
35S::AtBLH9	Line 1	T2-4	1	UBC	31.3945
35S::AtBLH9	Line 1	T2-4	2	UBC	31.5689
35S::AtBLH9	Line 1	T2-5	1	UBC	30.3266
35S::AtBLH9	Line 1	T2-5	2	UBC	30.5405
35S::AtBLH9	Line 1	T2-6	1	UBC	31.1261
35S::AtBLH9	Line 1	T2-6	2	UBC	30.7131
35S::AtBLH9	Line 1	T2-7	1	UBC	30.3761
35S::AtBLH9	Line 1	T2-7	2	UBC	30.1321
35S::AtBLH9	Line 1	T2-8	1	UBC	30.9122
35S::AtBLH9	Line 1	T2-8	2	UBC	30.9265
35S::AtBLH9	Line 1	T2-9	1	UBC	31.4751
35S::AtBLH9	Line 1	T2-9	2	UBC	31.2471
35S::AtBLH9	Line 1	T2-10	1	UBC	30.1156
35S::AtBLH9	Line 1	T2-10	2	UBC	30.232
35S::AtBLH9	Line 1	T2-11	1	UBC	30.8856
35S::AtBLH9	Line 1	T2-11	2	UBC	31.1764
35S::AtBLH9	Line 1	T2-12	1	UBC	31.0883
35S::AtBLH9	Line 1	T2-12	2	UBC	31.0863
35S::AtBLH9	Line 1	T2-13	1	UBC	31.3921
35S::AtBLH9	Line 1	T2-13	2	UBC	31.2866
35S::AtBLH9	Line 1	T2-14	1	UBC	31.617
35S::AtBLH9	Line 1	T2-14	2	UBC	31.6199
35S::AtBLH9	Line 1	T2-15	1	UBC	31.6168
35S::AtBLH9	Line 1	T2-15	2	UBC	31.7682
35S::AtBLH9	Line 1	T2-16	1	UBC	32.3018
35S::AtBLH9	Line 1	T2-16	2	UBC	31.9327
35S::AtBLH9	Line 2	T2-1	1	UBC	31.9832
35S::AtBLH9	Line 2	T2-1	2	UBC	31.9533
35S::AtBLH9	Line 2	T2-2	1	UBC	31.4026
35S::AtBLH9	Line 2	T2-2	2	UBC	31.2447
35S::AtBLH9	Line 2	T2-3	1	UBC	31.435
35S::AtBLH9	Line 2	T2-3	2	UBC	31.5411
35S::AtBLH9	Line 2	T2-4	1	UBC	31.808
35S::AtBLH9	Line 2	T2-4	2	UBC	32.0036
35S::AtBLH9	Line 2	T2-5	1	UBC	31.416
35S::AtBLH9	Line 2	T2-5	2	UBC	31.0967
35S::AtBLH9	Line 2	T2-6	1	UBC	31.1536
35S::AtBLH9	Line 2	T2-6	2	UBC	31.21
35S::AtBLH9	Line 2	T2-7	1	UBC	29.7992
35S::AtBLH9	Line 2	T2-7	2	UBC	29.9336
35S::AtBLH9	Line 2	T2-8	1	UBC	30.2237
35S::AtBLH9	Line 2	T2-8	2	UBC	29.8343
35S::AtBLH9	Line 2	T2-9	1	UBC	31.0223
35S::AtBLH9	Line 2	T2-9	2	UBC	31.6451
35S::AtBLH9	Line 2	T2-10	1	UBC	30.6108
35S::AtBLH9	Line 2	T2-10	2	UBC	30.6289
35S::AtBLH9	Line 2	T2-11	1	UBC	31.0324
35S::AtBLH9	Line 2	T2-11	2	UBC	30.838
35S::AtBLH9	Line 2	T2-12	1	UBC	31.7464
35S::AtBLH9	Line 2	T2-12	2	UBC	31.9844
35S::AtBLH9	Line 2	T2-13	1	UBC	31.1961
35S::AtBLH9	Line 2	T2-13	2	UBC	31.5728
35S::AtBLH9	Line 2	T2-14	1	UBC	30.8649
35S::AtBLH9	Line 2	T2-14	2	UBC	30.5884
35S::AtBLH9	Line 2	T2-15	1	UBC	30.9224
35S::AtBLH9	Line 2	T2-15	2	UBC	30.7739
35S::AtBLH9	Line 2	T2-16	1	UBC	31.2572
35S::AtBLH9	Line 2	T2-16	2	UBC	31.1009
35S::AtBLH9	Line 3	T2-1	1	UBC	31.788
35S::AtBLH9	Line 3	T2-1	2	UBC	32.1076
35S::AtBLH9	Line 3	T2-2	1	UBC	30.7163
35S::AtBLH9	Line 3	T2-2	2	UBC	30.5952
35S::AtBLH9	Line 3	T2-3	1	UBC	31.9175
35S::AtBLH9	Line 3	T2-3	2	UBC	31.3483
35S::AtBLH9	Line 3	T2-4	1	UBC	32.5266
35S::AtBLH9	Line 3	T2-4	2	UBC	32.1093
35S::AtBLH9	Line 3	T2-5	1	UBC	32.3159
35S::AtBLH9	Line 3	T2-5	2	UBC	32.2855
35S::AtBLH9	Line 3	T2-6	1	UBC	30.9772
35S::AtBLH9	Line 3	T2-6	2	UBC	30.8746
35S::AtBLH9	Line 3	T2-7	1	UBC	31.4335
35S::AtBLH9	Line 3	T2-7	2	UBC	31.4562
35S::AtBLH9	Line 3	T2-8	1	UBC	32.0965
35S::AtBLH9	Line 3	T2-8	2	UBC	31.8954
35S::AtBLH9	Line 3	T2-9	1	UBC	32.0946
35S::AtBLH9	Line 3	T2-9	2	UBC	31.584
35S::AtBLH9	Line 3	T2-10	1	UBC	31.3167
35S::AtBLH9	Line 3	T2-10	2	UBC	30.807
35S::AtBLH9	Line 3	T2-11	1	UBC	30.8028
35S::AtBLH9	Line 3	T2-11	2	UBC	30.5703
35S::AtBLH9	Line 3	T2-12	1	UBC	31.0087
35S::AtBLH9	Line 3	T2-12	2	UBC	31.1477
35S::AtBLH9	Line 3	T2-13	1	UBC	30.9261
35S::AtBLH9	Line 3	T2-13	2	UBC	30.8791
35S::AtBLH9	Line 3	T2-14	1	UBC	31.2895
35S::AtBLH9	Line 3	T2-14	2	UBC	30.6706
35S::AtBLH9	Line 3	T2-15	1	UBC	31.2593
35S::AtBLH9	Line 3	T2-15	2	UBC	31.5267
35S::AtBLH9	Line 3	T2-16	1	UBC	32.1134
35S::AtBLH9	Line 3	T2-16	2	UBC	31.9626
35S::AtBLH9	Line 4	T2-1	1	UBC	31.2003
35S::AtBLH9	Line 4	T2-1	2	UBC	31.2626
35S::AtBLH9	Line 4	T2-2	1	UBC	32.2772
35S::AtBLH9	Line 4	T2-2	2	UBC	31.9245
35S::AtBLH9	Line 4	T2-3	1	UBC	31.3994
35S::AtBLH9	Line 4	T2-3	2	UBC	30.9462
35S::AtBLH9	Line 4	T2-4	1	UBC	31.3729
35S::AtBLH9	Line 4	T2-4	2	UBC	32.0601
35S::AtBLH9	Line 4	T2-5	1	UBC	30.7439
35S::AtBLH9	Line 4	T2-5	2	UBC	31.0786
35S::AtBLH9	Line 4	T2-6	1	UBC	30.3713
35S::AtBLH9	Line 4	T2-6	2	UBC	30.445
35S::AtBLH9	Line 4	T2-7	1	UBC	31.2096
35S::AtBLH9	Line 4	T2-7	2	UBC	31.2501
35S::AtBLH9	Line 4	T2-8	1	UBC	30.6092
35S::AtBLH9	Line 4	T2-8	2	UBC	30.954
35S::AtBLH9	Line 4	T2-9	1	UBC	31.9211
35S::AtBLH9	Line 4	T2-9	2	UBC	31.7605
35S::AtBLH9	Line 4	T2-10	1	UBC	31.6079
35S::AtBLH9	Line 4	T2-10	2	UBC	31.655
35S::AtBLH9	Line 4	T2-11	1	UBC	31.1617
35S::AtBLH9	Line 4	T2-11	2	UBC	31.2674
35S::AtBLH9	Line 4	T2-12	1	UBC	32.0618
35S::AtBLH9	Line 4	T2-12	2	UBC	32.3781
35S::AtBLH9	Line 4	T2-13	1	UBC	32.9482
35S::AtBLH9	Line 4	T2-13	2	UBC	33.2859
35S::AtBLH9	Line 4	T2-14	1	UBC	32.1958
35S::AtBLH9	Line 4	T2-14	2	UBC	32.1473
35S::AtBLH9	Line 4	T2-15	1	UBC	32.7732
35S::AtBLH9	Line 4	T2-15	2	UBC	32.6449
35S::AtBLH9	Line 4	T2-16	1	UBC	32.4723
35S::AtBLH9	Line 4	T2-16	2	UBC	31.5077
35S::BLH9	Line 1	T2-1	1	AtBLH9	34.3623
35S::BLH9	Line 1	T2-1	2	AtBLH9	33.1507
35S::BLH9	Line 1	T2-2	1	AtBLH9	35.2756
35S::BLH9	Line 1	T2-2	2	AtBLH9	34.027
35S::BLH9	Line 1	T2-3	1	AtBLH9	34.6886
35S::BLH9	Line 1	T2-3	2	AtBLH9	34.5961
35S::BLH9	Line 1	T2-4	1	AtBLH9	34.1894
35S::BLH9	Line 1	T2-4	2	AtBLH9	33.9062
35S::BLH9	Line 1	T2-5	1	AtBLH9	33.8157
35S::BLH9	Line 1	T2-5	2	AtBLH9	34.331
35S::BLH9	Line 1	T2-6	1	AtBLH9	33.9673
35S::BLH9	Line 1	T2-6	2	AtBLH9	33.5946
35S::BLH9	Line 1	T2-7	1	AtBLH9	34.4085
35S::BLH9	Line 1	T2-7	2	AtBLH9	33.2582
35S::BLH9	Line 1	T2-8	1	AtBLH9	34.9532
35S::BLH9	Line 1	T2-8	2	AtBLH9	34.5681
35S::BLH9	Line 1	T2-9	1	AtBLH9	33.0671
35S::BLH9	Line 1	T2-9	2	AtBLH9	34.5124
35S::BLH9	Line 1	T2-10	1	AtBLH9	33.3647
35S::BLH9	Line 1	T2-10	2	AtBLH9	32.6339
35S::BLH9	Line 1	T2-11	1	AtBLH9	33.6491
35S::BLH9	Line 1	T2-11	2	AtBLH9	33.6759
35S::BLH9	Line 1	T2-12	1	AtBLH9	33.4086
35S::BLH9	Line 1	T2-12	2	AtBLH9	34.2758
35S::BLH9	Line 1	T2-13	1	AtBLH9	32.6743
35S::BLH9	Line 1	T2-13	2	AtBLH9	33.4791
35S::BLH9	Line 1	T2-14	1	AtBLH9	32.9596
35S::BLH9	Line 1	T2-14	2	AtBLH9	32.5501
35S::BLH9	Line 1	T2-15	1	AtBLH9	34.4178
35S::BLH9	Line 1	T2-15	2	AtBLH9	34.769
35S::BLH9	Line 1	T2-16	1	AtBLH9	37.0077
35S::BLH9	Line 1	T2-16	2	AtBLH9	35.8175
35S::BLH9	Line 2	T2-1	1	AtBLH9	33.9571
35S::BLH9	Line 2	T2-1	2	AtBLH9	34.1709
35S::BLH9	Line 2	T2-2	1	AtBLH9	32.4785
35S::BLH9	Line 2	T2-2	2	AtBLH9	31.2145
35S::BLH9	Line 2	T2-3	1	AtBLH9	32.7051
35S::BLH9	Line 2	T2-3	2	AtBLH9	32.4398
35S::BLH9	Line 2	T2-4	1	AtBLH9	33.1777
35S::BLH9	Line 2	T2-4	2	AtBLH9	33.5515
35S::BLH9	Line 2	T2-5	1	AtBLH9	32.9469
35S::BLH9	Line 2	T2-5	2	AtBLH9	33.5682
35S::BLH9	Line 2	T2-6	1	AtBLH9	30.6307
35S::BLH9	Line 2	T2-6	2	AtBLH9	31.2285
35S::BLH9	Line 2	T2-7	1	AtBLH9	32.061
35S::BLH9	Line 2	T2-7	2	AtBLH9	31.7456
35S::BLH9	Line 2	T2-8	1	AtBLH9	31.3624
35S::BLH9	Line 2	T2-8	2	AtBLH9	32.1288
35S::BLH9	Line 2	T2-9	1	AtBLH9	32.7878
35S::BLH9	Line 2	T2-9	2	AtBLH9	37.0545
35S::BLH9	Line 2	T2-10	1	AtBLH9	35.6182
35S::BLH9	Line 2	T2-10	2	AtBLH9	35.7338
35S::BLH9	Line 2	T2-11	1	AtBLH9	35.586
35S::BLH9	Line 2	T2-11	2	AtBLH9	33.911
35S::BLH9	Line 2	T2-12	1	AtBLH9	35.0875
35S::BLH9	Line 2	T2-12	2	AtBLH9	34.4733
35S::BLH9	Line 2	T2-13	1	AtBLH9	35.1453
35S::BLH9	Line 2	T2-13	2	AtBLH9	33.9515
35S::BLH9	Line 2	T2-14	1	AtBLH9	33.9667
35S::BLH9	Line 2	T2-14	2	AtBLH9	34.5616
35S::BLH9	Line 2	T2-15	1	AtBLH9	34.7384
35S::BLH9	Line 2	T2-15	2	AtBLH9	34.3438
35S::BLH9	Line 2	T2-16	1	AtBLH9	34.9288
35S::BLH9	Line 2	T2-16	2	AtBLH9	34.7248
35S::BLH9	Line 3	T2-1	1	AtBLH9	34.4541
35S::BLH9	Line 3	T2-1	2	AtBLH9	33.1707
35S::BLH9	Line 3	T2-2	1	AtBLH9	33.0955
35S::BLH9	Line 3	T2-2	2	AtBLH9	34.9587
35S::BLH9	Line 3	T2-3	1	AtBLH9	34.08
35S::BLH9	Line 3	T2-3	2	AtBLH9	34.4642
35S::BLH9	Line 3	T2-4	1	AtBLH9	34.2711
35S::BLH9	Line 3	T2-4	2	AtBLH9	33.836
35S::BLH9	Line 3	T2-5	1	AtBLH9	33.3901
35S::BLH9	Line 3	T2-5	2	AtBLH9	33.4427
35S::BLH9	Line 3	T2-6	1	AtBLH9	34.1235
35S::BLH9	Line 3	T2-6	2	AtBLH9	35.2676
35S::BLH9	Line 3	T2-7	1	AtBLH9	34.5597
35S::BLH9	Line 3	T2-7	2	AtBLH9	33.7773
35S::BLH9	Line 3	T2-8	1	AtBLH9	33.9736
35S::BLH9	Line 3	T2-8	2	AtBLH9	34.2411
35S::BLH9	Line 3	T2-9	1	AtBLH9	37.3214
35S::BLH9	Line 3	T2-9	2	AtBLH9	35.4053
35S::BLH9	Line 3	T2-10	1	AtBLH9	33.8131
35S::BLH9	Line 3	T2-10	2	AtBLH9	33.1867
35S::BLH9	Line 3	T2-11	1	AtBLH9	33.6718
35S::BLH9	Line 3	T2-11	2	AtBLH9	30.3622
35S::BLH9	Line 3	T2-12	1	AtBLH9	33.9381
35S::BLH9	Line 3	T2-12	2	AtBLH9	37.0066
35S::BLH9	Line 3	T2-13	1	AtBLH9	36.505
35S::BLH9	Line 3	T2-13	2	AtBLH9	30.1658
35S::BLH9	Line 3	T2-14	1	AtBLH9	35.3227
35S::BLH9	Line 3	T2-14	2	AtBLH9	26.8443
35S::BLH9	Line 3	T2-15	1	AtBLH9	34.7821
35S::BLH9	Line 3	T2-15	2	AtBLH9	27.7189
35S::BLH9	Line 3	T2-16	1	AtBLH9	37.0004
35S::BLH9	Line 3	T2-16	2	AtBLH9	28.6166
35S::BLH9	Line 1	T2-1	1	BLH9	Undetermined
35S::BLH9	Line 1	T2-1	2	BLH9	Undetermined
35S::BLH9	Line 1	T2-2	1	BLH9	24.2977
35S::BLH9	Line 1	T2-2	2	BLH9	24.1835
35S::BLH9	Line 1	T2-3	1	BLH9	Undetermined
35S::BLH9	Line 1	T2-3	2	BLH9	Undetermined
35S::BLH9	Line 1	T2-4	1	BLH9	28.5369
35S::BLH9	Line 1	T2-4	2	BLH9	28.8061
35S::BLH9	Line 1	T2-5	1	BLH9	Undetermined
35S::BLH9	Line 1	T2-5	2	BLH9	Undetermined
35S::BLH9	Line 1	T2-6	1	BLH9	29.3817
35S::BLH9	Line 1	T2-6	2	BLH9	29.5802
35S::BLH9	Line 1	T2-7	1	BLH9	29.9498
35S::BLH9	Line 1	T2-7	2	BLH9	29.8683
35S::BLH9	Line 1	T2-8	1	BLH9	Undetermined
35S::BLH9	Line 1	T2-8	2	BLH9	Undetermined
35S::BLH9	Line 1	T2-9	1	BLH9	29.671
35S::BLH9	Line 1	T2-9	2	BLH9	29.8899
35S::BLH9	Line 1	T2-10	1	BLH9	28.4304
35S::BLH9	Line 1	T2-10	2	BLH9	28.4454
35S::BLH9	Line 1	T2-11	1	BLH9	30.1841
35S::BLH9	Line 1	T2-11	2	BLH9	30.2762
35S::BLH9	Line 1	T2-12	1	BLH9	29.5414
35S::BLH9	Line 1	T2-12	2	BLH9	29.9494
35S::BLH9	Line 1	T2-13	1	BLH9	28.5669
35S::BLH9	Line 1	T2-13	2	BLH9	28.448
35S::BLH9	Line 1	T2-14	1	BLH9	36.9434
35S::BLH9	Line 1	T2-14	2	BLH9	Undetermined
35S::BLH9	Line 1	T2-15	1	BLH9	30.4501
35S::BLH9	Line 1	T2-15	2	BLH9	30.7273
35S::BLH9	Line 1	T2-16	1	BLH9	29.4159
35S::BLH9	Line 1	T2-16	2	BLH9	29.4308
35S::BLH9	Line 2	T2-1	1	BLH9	26.8573
35S::BLH9	Line 2	T2-1	2	BLH9	26.8843
35S::BLH9	Line 2	T2-2	1	BLH9	27.9762
35S::BLH9	Line 2	T2-2	2	BLH9	27.862
35S::BLH9	Line 2	T2-3	1	BLH9	Undetermined
35S::BLH9	Line 2	T2-3	2	BLH9	Undetermined
35S::BLH9	Line 2	T2-4	1	BLH9	26.5276
35S::BLH9	Line 2	T2-4	2	BLH9	26.6097
35S::BLH9	Line 2	T2-5	1	BLH9	26.7801
35S::BLH9	Line 2	T2-5	2	BLH9	26.6654
35S::BLH9	Line 2	T2-6	1	BLH9	26.7335
35S::BLH9	Line 2	T2-6	2	BLH9	26.8359
35S::BLH9	Line 2	T2-7	1	BLH9	Undetermined
35S::BLH9	Line 2	T2-7	2	BLH9	Undetermined
35S::BLH9	Line 2	T2-8	1	BLH9	26.3082
35S::BLH9	Line 2	T2-8	2	BLH9	26.483
35S::BLH9	Line 2	T2-9	1	BLH9	28.8939
35S::BLH9	Line 2	T2-9	2	BLH9	28.9454
35S::BLH9	Line 2	T2-10	1	BLH9	24.813
35S::BLH9	Line 2	T2-10	2	BLH9	24.9211
35S::BLH9	Line 2	T2-11	1	BLH9	26.5478
35S::BLH9	Line 2	T2-11	2	BLH9	26.7211
35S::BLH9	Line 2	T2-12	1	BLH9	27.7432
35S::BLH9	Line 2	T2-12	2	BLH9	27.9952
35S::BLH9	Line 2	T2-13	1	BLH9	26.8041
35S::BLH9	Line 2	T2-13	2	BLH9	26.9179
35S::BLH9	Line 2	T2-14	1	BLH9	26.7196
35S::BLH9	Line 2	T2-14	2	BLH9	26.5724
35S::BLH9	Line 2	T2-15	1	BLH9	25.8059
35S::BLH9	Line 2	T2-15	2	BLH9	25.9374
35S::BLH9	Line 2	T2-16	1	BLH9	27.177
35S::BLH9	Line 2	T2-16	2	BLH9	27.3424
35S::BLH9	Line 3	T2-1	1	BLH9	Undetermined
35S::BLH9	Line 3	T2-1	2	BLH9	Undetermined
35S::BLH9	Line 3	T2-2	1	BLH9	29.0897
35S::BLH9	Line 3	T2-2	2	BLH9	29.3158
35S::BLH9	Line 3	T2-3	1	BLH9	29.5711
35S::BLH9	Line 3	T2-3	2	BLH9	29.752
35S::BLH9	Line 3	T2-4	1	BLH9	Undetermined
35S::BLH9	Line 3	T2-4	2	BLH9	Undetermined
35S::BLH9	Line 3	T2-5	1	BLH9	29.9401
35S::BLH9	Line 3	T2-5	2	BLH9	29.4006
35S::BLH9	Line 3	T2-6	1	BLH9	Undetermined
35S::BLH9	Line 3	T2-6	2	BLH9	Undetermined
35S::BLH9	Line 3	T2-7	1	BLH9	30.1756
35S::BLH9	Line 3	T2-7	2	BLH9	30.2878
35S::BLH9	Line 3	T2-8	1	BLH9	Undetermined
35S::BLH9	Line 3	T2-8	2	BLH9	Undetermined
35S::BLH9	Line 3	T2-9	1	BLH9	28.7563
35S::BLH9	Line 3	T2-9	2	BLH9	29.2985
35S::BLH9	Line 3	T2-10	1	BLH9	28.9551
35S::BLH9	Line 3	T2-10	2	BLH9	27.1628
35S::BLH9	Line 3	T2-11	1	BLH9	Undetermined
35S::BLH9	Line 3	T2-11	2	BLH9	Undetermined
35S::BLH9	Line 3	T2-12	1	BLH9	27.8575
35S::BLH9	Line 3	T2-12	2	BLH9	29.1928
35S::BLH9	Line 3	T2-13	1	BLH9	34.9754
35S::BLH9	Line 3	T2-13	2	BLH9	27.2103
35S::BLH9	Line 3	T2-14	1	BLH9	Undetermined
35S::BLH9	Line 3	T2-14	2	BLH9	Undetermined
35S::BLH9	Line 3	T2-15	1	BLH9	Undetermined
35S::BLH9	Line 3	T2-15	2	BLH9	Undetermined
35S::BLH9	Line 3	T2-16	1	BLH9	29.227
35S::BLH9	Line 3	T2-16	2	BLH9	25.7906
35S::BLH9	Line 1	T2-2	1	UBC	30.9954
35S::BLH9	Line 1	T2-2	2	UBC	31.2584
35S::BLH9	Line 1	T2-3	1	UBC	31.3556
35S::BLH9	Line 1	T2-3	2	UBC	30.8939
35S::BLH9	Line 1	T2-4	1	UBC	29.8153
35S::BLH9	Line 1	T2-4	2	UBC	29.7745
35S::BLH9	Line 1	T2-5	1	UBC	30.9605
35S::BLH9	Line 1	T2-5	2	UBC	31.2718
35S::BLH9	Line 1	T2-6	1	UBC	30.0895
35S::BLH9	Line 1	T2-6	2	UBC	29.9284
35S::BLH9	Line 1	T2-7	1	UBC	30.6903
35S::BLH9	Line 1	T2-7	2	UBC	30.3879
35S::BLH9	Line 1	T2-8	1	UBC	31.3355
35S::BLH9	Line 1	T2-8	2	UBC	31.1377
35S::BLH9	Line 1	T2-9	1	UBC	30.9025
35S::BLH9	Line 1	T2-9	2	UBC	30.9021
35S::BLH9	Line 1	T2-1	1	UBC	30.8031
35S::BLH9	Line 1	T2-1	2	UBC	30.6367
35S::BLH9	Line 1	T2-10	1	UBC	30.8111
35S::BLH9	Line 1	T2-10	2	UBC	30.5329
35S::BLH9	Line 1	T2-11	1	UBC	30.0271
35S::BLH9	Line 1	T2-11	2	UBC	29.8998
35S::BLH9	Line 1	T2-12	1	UBC	30.8597
35S::BLH9	Line 1	T2-12	2	UBC	30.4774
35S::BLH9	Line 1	T2-13	1	UBC	29.7018
35S::BLH9	Line 1	T2-13	2	UBC	29.9363
35S::BLH9	Line 1	T2-14	1	UBC	30.5008
35S::BLH9	Line 1	T2-14	2	UBC	30.4389
35S::BLH9	Line 1	T2-15	1	UBC	30.4394
35S::BLH9	Line 1	T2-15	2	UBC	30.2365
35S::BLH9	Line 1	T2-16	1	UBC	31.226
35S::BLH9	Line 1	T2-16	2	UBC	31.3896
35S::BLH9	Line 2	T2-1	1	UBC	30.6363
35S::BLH9	Line 2	T2-1	2	UBC	30.5393
35S::BLH9	Line 2	T2-2	1	UBC	30.8212
35S::BLH9	Line 2	T2-2	2	UBC	30.5074
35S::BLH9	Line 2	T2-3	1	UBC	30.8199
35S::BLH9	Line 2	T2-3	2	UBC	30.8753
35S::BLH9	Line 2	T2-4	1	UBC	30.2871
35S::BLH9	Line 2	T2-4	2	UBC	30.5722
35S::BLH9	Line 2	T2-5	1	UBC	30.614
35S::BLH9	Line 2	T2-5	2	UBC	30.6089
35S::BLH9	Line 2	T2-6	1	UBC	30.7377
35S::BLH9	Line 2	T2-6	2	UBC	30.4934
35S::BLH9	Line 2	T2-7	1	UBC	31.0121
35S::BLH9	Line 2	T2-7	2	UBC	31.1695
35S::BLH9	Line 2	T2-8	1	UBC	30.4605
35S::BLH9	Line 2	T2-8	2	UBC	30.2352
35S::BLH9	Line 2	T2-9	1	UBC	30.9336
35S::BLH9	Line 2	T2-9	2	UBC	30.6964
35S::BLH9	Line 2	T2-10	1	UBC	30.9299
35S::BLH9	Line 2	T2-10	2	UBC	30.8744
35S::BLH9	Line 2	T2-11	1	UBC	30.944
35S::BLH9	Line 2	T2-11	2	UBC	30.4227
35S::BLH9	Line 2	T2-12	1	UBC	31.3424
35S::BLH9	Line 2	T2-12	2	UBC	31.0157
35S::BLH9	Line 2	T2-13	1	UBC	31.1102
35S::BLH9	Line 2	T2-13	2	UBC	30.6724
35S::BLH9	Line 2	T2-14	1	UBC	31.28
35S::BLH9	Line 2	T2-14	2	UBC	31.2126
35S::BLH9	Line 2	T2-15	1	UBC	30.7757
35S::BLH9	Line 2	T2-15	2	UBC	30.7664
35S::BLH9	Line 2	T2-16	1	UBC	31.0312
35S::BLH9	Line 2	T2-16	2	UBC	30.9307
35S::BLH9	Line 3	T2-1	1	UBC	30.4851
35S::BLH9	Line 3	T2-1	2	UBC	30.1348
35S::BLH9	Line 3	T2-2	1	UBC	31.3321
35S::BLH9	Line 3	T2-2	2	UBC	30.9043
35S::BLH9	Line 3	T2-3	1	UBC	31.4577
35S::BLH9	Line 3	T2-3	2	UBC	31.5941
35S::BLH9	Line 3	T2-4	1	UBC	31.3599
35S::BLH9	Line 3	T2-4	2	UBC	31.1454
35S::BLH9	Line 3	T2-5	1	UBC	31.4984
35S::BLH9	Line 3	T2-5	2	UBC	30.9257
35S::BLH9	Line 3	T2-6	1	UBC	30.7668
35S::BLH9	Line 3	T2-6	2	UBC	30.7443
35S::BLH9	Line 3	T2-7	1	UBC	31.4204
35S::BLH9	Line 3	T2-7	2	UBC	31.5744
35S::BLH9	Line 3	T2-8	1	UBC	30.336
35S::BLH9	Line 3	T2-8	2	UBC	30.7203
35S::BLH9	Line 3	T2-9	1	UBC	Undetermined
35S::BLH9	Line 3	T2-9	2	UBC	28.9584
35S::BLH9	Line 3	T2-10	1	UBC	33.8052
35S::BLH9	Line 3	T2-10	2	UBC	30.5138
35S::BLH9	Line 3	T2-11	1	UBC	35.0512
35S::BLH9	Line 3	T2-11	2	UBC	30.6652
35S::BLH9	Line 3	T2-12	1	UBC	32.4252
35S::BLH9	Line 3	T2-12	2	UBC	28.2279
35S::BLH9	Line 3	T2-13	1	UBC	32.2441
35S::BLH9	Line 3	T2-13	2	UBC	28.8159
35S::BLH9	Line 3	T2-14	1	UBC	31.7532
35S::BLH9	Line 3	T2-14	2	UBC	28.0856
35S::BLH9	Line 3	T2-15	1	UBC	34.2583
35S::BLH9	Line 3	T2-15	2	UBC	28.2717
35S::BLH9	Line 3	T2-16	1	UBC	35.9525
35S::BLH9	Line 3	T2-16	2	UBC	27.8092
Col-0	-	-	1	AtBLH9	33.4019
Col-0	-	-	2	AtBLH9	Undetermined
Col-0	-	-	1	BLH9	Undetermined
Col-0	-	-	2	BLH9	Undetermined
Col-0	-	-	1	UBC	31.8421
Col-0	-	-	2	UBC	32.744
