## Supplementary material for "Whole-genome sequencing reveals the molecular basis of sex determination in the dioecious wild yam *Dioscorea tokoro*": S3_Data

### Sheet: Sheet1
Transformation	Line	Individual	Main inflorescence length (cm)
35S::AtBLH9	Line 1	T2-1	22.6
35S::AtBLH9	Line 1	T2-2	9.8
35S::AtBLH9	Line 1	T2-3	21.8
35S::AtBLH9	Line 1	T2-4	33.2
35S::AtBLH9	Line 1	T2-5	17.6
35S::AtBLH9	Line 1	T2-6	27
35S::AtBLH9	Line 1	T2-7	24.4
35S::AtBLH9	Line 1	T2-8	25.3
35S::AtBLH9	Line 1	T2-9	31.7
35S::AtBLH9	Line 1	T2-10	30
35S::AtBLH9	Line 1	T2-11	26.8
35S::AtBLH9	Line 1	T2-12	13.5
35S::AtBLH9	Line 1	T2-13	32.4
35S::AtBLH9	Line 1	T2-14	12.2
35S::AtBLH9	Line 1	T2-15	25.1
35S::AtBLH9	Line 1	T2-16	19.3
35S::AtBLH9	Line 2	T2-1	8.3
35S::AtBLH9	Line 2	T2-2	15.7
35S::AtBLH9	Line 2	T2-3	21.6
35S::AtBLH9	Line 2	T2-4	35.7
35S::AtBLH9	Line 2	T2-5	27
35S::AtBLH9	Line 2	T2-6	15
35S::AtBLH9	Line 2	T2-7	4.9
35S::AtBLH9	Line 2	T2-8	9.7
35S::AtBLH9	Line 2	T2-9	18.4
35S::AtBLH9	Line 2	T2-10	21.1
35S::AtBLH9	Line 2	T2-11	32.9
35S::AtBLH9	Line 2	T2-12	27.7
35S::AtBLH9	Line 2	T2-13	27.4
35S::AtBLH9	Line 2	T2-14	26.7
35S::AtBLH9	Line 2	T2-15	28.4
35S::AtBLH9	Line 2	T2-16	25.5
35S::AtBLH9	Line 3	T2-1	22.9
35S::AtBLH9	Line 3	T2-2	9.3
35S::AtBLH9	Line 3	T2-3	18.2
35S::AtBLH9	Line 3	T2-4	31.6
35S::AtBLH9	Line 3	T2-5	28.3
35S::AtBLH9	Line 3	T2-6	14.6
35S::AtBLH9	Line 3	T2-7	19.8
35S::AtBLH9	Line 3	T2-8	33.5
35S::AtBLH9	Line 3	T2-9	23.8
35S::AtBLH9	Line 3	T2-10	23.8
35S::AtBLH9	Line 3	T2-11	24.4
35S::AtBLH9	Line 3	T2-12	25.3
35S::AtBLH9	Line 3	T2-13	32.3
35S::AtBLH9	Line 3	T2-14	24.1
35S::AtBLH9	Line 3	T2-15	24
35S::AtBLH9	Line 3	T2-16	33.7
35S::AtBLH9	Line 4	T2-1	36.2
35S::AtBLH9	Line 4	T2-2	30.5
35S::AtBLH9	Line 4	T2-3	32
35S::AtBLH9	Line 4	T2-4	26
35S::AtBLH9	Line 4	T2-5	19.1
35S::AtBLH9	Line 4	T2-6	19.7
35S::AtBLH9	Line 4	T2-7	23.5
35S::AtBLH9	Line 4	T2-8	31
35S::AtBLH9	Line 4	T2-9	34.5
35S::AtBLH9	Line 4	T2-10	20.4
35S::AtBLH9	Line 4	T2-11	23.3
35S::AtBLH9	Line 4	T2-12	23
35S::AtBLH9	Line 4	T2-13	31
35S::AtBLH9	Line 4	T2-14	24.3
35S::AtBLH9	Line 4	T2-15	20.5
35S::AtBLH9	Line 4	T2-16	35.9
35S::BLH9	Line 1	T2-1	26.9
35S::BLH9	Line 1	T2-2	26.9
35S::BLH9	Line 1	T2-3	35.5
35S::BLH9	Line 1	T2-4	13.1
35S::BLH9	Line 1	T2-5	22
35S::BLH9	Line 1	T2-6	18.4
35S::BLH9	Line 1	T2-7	15.9
35S::BLH9	Line 1	T2-8	20.4
35S::BLH9	Line 1	T2-9	31.1
35S::BLH9	Line 1	T2-10	25.5
35S::BLH9	Line 1	T2-11	22.3
35S::BLH9	Line 1	T2-12	30.7
35S::BLH9	Line 1	T2-13	12
35S::BLH9	Line 1	T2-14	26.2
35S::BLH9	Line 1	T2-15	22.5
35S::BLH9	Line 1	T2-16	19.9
35S::BLH9	Line 2	T2-1	26.3
35S::BLH9	Line 2	T2-2	21.6
35S::BLH9	Line 2	T2-3	21.8
35S::BLH9	Line 2	T2-4	28.8
35S::BLH9	Line 2	T2-5	24.3
35S::BLH9	Line 2	T2-6	20.4
35S::BLH9	Line 2	T2-7	28.7
35S::BLH9	Line 2	T2-8	28.3
35S::BLH9	Line 2	T2-9	26.6
35S::BLH9	Line 2	T2-10	15.3
35S::BLH9	Line 2	T2-11	29.9
35S::BLH9	Line 2	T2-12	36.2
35S::BLH9	Line 2	T2-13	29.1
35S::BLH9	Line 2	T2-14	31.2
35S::BLH9	Line 2	T2-15	27
35S::BLH9	Line 2	T2-16	23.9
35S::BLH9	Line 3	T2-1	29.2
35S::BLH9	Line 3	T2-2	21.4
35S::BLH9	Line 3	T2-3	16.4
35S::BLH9	Line 3	T2-4	25.6
35S::BLH9	Line 3	T2-5	24.6
35S::BLH9	Line 3	T2-6	29.6
35S::BLH9	Line 3	T2-7	19.6
35S::BLH9	Line 3	T2-8	32.2
35S::BLH9	Line 3	T2-9	22.4
35S::BLH9	Line 3	T2-10	13.1
35S::BLH9	Line 3	T2-11	27.6
35S::BLH9	Line 3	T2-12	25.7
35S::BLH9	Line 3	T2-13	18.2
35S::BLH9	Line 3	T2-14	30.3
35S::BLH9	Line 3	T2-15	16.6
35S::BLH9	Line 3	T2-16	18.7
Col-0	-	T2-1	22.6
Col-0	-	T2-2	30
Col-0	-	T2-3	29.9
Col-0	-	T2-4	36.1
Col-0	-	T2-5	15
Col-0	-	T2-6	22
Col-0	-	T2-7	38.8
Col-0	-	T2-8	23.4
Col-0	-	T2-9	28.1
Col-0	-	T2-10	29.6
Col-0	-	T2-11	17.5
Col-0	-	T2-12	20.4
Col-0	-	T2-13	28.6
Col-0	-	T2-14	27.8
Col-0	-	T2-15	25.1
Col-0	-	T2-16	19.6
