## Supplementary material for "Whole-genome sequencing reveals the molecular basis of sex determination in the dioecious wild yam *Dioscorea tokoro*": S4_Data

### Sheet: Sheet1
Transformation	Line	Individual	Fruit length (mm)
35S::AtBLH9	Line 1	T2-1	11.27
35S::AtBLH9	Line 1	T2-1	13.42
35S::AtBLH9	Line 1	T2-1	Aborted bud
35S::AtBLH9	Line 1	T2-1	8.91
35S::AtBLH9	Line 1	T2-1	11.76
35S::AtBLH9	Line 1	T2-1	10.66
35S::AtBLH9	Line 1	T2-1	12.96
35S::AtBLH9	Line 1	T2-1	11.43
35S::AtBLH9	Line 1	T2-1	11.41
35S::AtBLH9	Line 1	T2-1	6.99
35S::AtBLH9	Line 1	T2-1	10.91
35S::AtBLH9	Line 1	T2-2	Aborted bud
35S::AtBLH9	Line 1	T2-2	Aborted bud
35S::AtBLH9	Line 1	T2-2	Aborted bud
35S::AtBLH9	Line 1	T2-2	Aborted bud
35S::AtBLH9	Line 1	T2-3	6.2
35S::AtBLH9	Line 1	T2-3	4
35S::AtBLH9	Line 1	T2-3	4.1
35S::AtBLH9	Line 1	T2-3	3.3
35S::AtBLH9	Line 1	T2-3	12.18
35S::AtBLH9	Line 1	T2-3	11.99
35S::AtBLH9	Line 1	T2-3	12.48
35S::AtBLH9	Line 1	T2-3	11.85
35S::AtBLH9	Line 1	T2-3	12.85
35S::AtBLH9	Line 1	T2-3	13.89
35S::AtBLH9	Line 1	T2-4	15.02
35S::AtBLH9	Line 1	T2-4	12.63
35S::AtBLH9	Line 1	T2-4	14.54
35S::AtBLH9	Line 1	T2-4	15.51
35S::AtBLH9	Line 1	T2-4	12.57
35S::AtBLH9	Line 1	T2-4	14.87
35S::AtBLH9	Line 1	T2-4	14.19
35S::AtBLH9	Line 1	T2-4	15.33
35S::AtBLH9	Line 1	T2-4	14.43
35S::AtBLH9	Line 1	T2-4	15.52
35S::AtBLH9	Line 1	T2-5	5.49
35S::AtBLH9	Line 1	T2-5	3.07
35S::AtBLH9	Line 1	T2-5	3.65
35S::AtBLH9	Line 1	T2-5	4.8
35S::AtBLH9	Line 1	T2-5	4.16
35S::AtBLH9	Line 1	T2-5	3.57
35S::AtBLH9	Line 1	T2-5	7.55
35S::AtBLH9	Line 1	T2-5	8.83
35S::AtBLH9	Line 1	T2-5	4.48
35S::AtBLH9	Line 1	T2-5	7.04
35S::AtBLH9	Line 1	T2-6	9.51
35S::AtBLH9	Line 1	T2-6	Aborted bud
35S::AtBLH9	Line 1	T2-6	11.84
35S::AtBLH9	Line 1	T2-6	13.43
35S::AtBLH9	Line 1	T2-6	12.58
35S::AtBLH9	Line 1	T2-6	9.81
35S::AtBLH9	Line 1	T2-6	12.53
35S::AtBLH9	Line 1	T2-6	12.53
35S::AtBLH9	Line 1	T2-6	10.57
35S::AtBLH9	Line 1	T2-6	12.95
35S::AtBLH9	Line 1	T2-6	9.67
35S::AtBLH9	Line 1	T2-7	9.34
35S::AtBLH9	Line 1	T2-7	8.88
35S::AtBLH9	Line 1	T2-7	14.5
35S::AtBLH9	Line 1	T2-7	7.85
35S::AtBLH9	Line 1	T2-7	11.87
35S::AtBLH9	Line 1	T2-7	8.42
35S::AtBLH9	Line 1	T2-7	11.01
35S::AtBLH9	Line 1	T2-7	10.9
35S::AtBLH9	Line 1	T2-7	14.47
35S::AtBLH9	Line 1	T2-7	12.85
35S::AtBLH9	Line 1	T2-8	14.58
35S::AtBLH9	Line 1	T2-8	6.57
35S::AtBLH9	Line 1	T2-8	14.08
35S::AtBLH9	Line 1	T2-8	14.89
35S::AtBLH9	Line 1	T2-8	16.05
35S::AtBLH9	Line 1	T2-8	14.19
35S::AtBLH9	Line 1	T2-8	16.43
35S::AtBLH9	Line 1	T2-8	15.04
35S::AtBLH9	Line 1	T2-8	10.35
35S::AtBLH9	Line 1	T2-8	14.53
35S::AtBLH9	Line 1	T2-9	Aborted bud
35S::AtBLH9	Line 1	T2-9	3.56
35S::AtBLH9	Line 1	T2-9	8.96
35S::AtBLH9	Line 1	T2-9	8.53
35S::AtBLH9	Line 1	T2-9	10.18
35S::AtBLH9	Line 1	T2-9	12.6
35S::AtBLH9	Line 1	T2-9	10.56
35S::AtBLH9	Line 1	T2-9	12.78
35S::AtBLH9	Line 1	T2-9	11.67
35S::AtBLH9	Line 1	T2-9	8.52
35S::AtBLH9	Line 1	T2-9	9.31
35S::AtBLH9	Line 1	T2-10	12.82
35S::AtBLH9	Line 1	T2-10	14.64
35S::AtBLH9	Line 1	T2-10	14.51
35S::AtBLH9	Line 1	T2-10	10.77
35S::AtBLH9	Line 1	T2-10	12.93
35S::AtBLH9	Line 1	T2-10	12.28
35S::AtBLH9	Line 1	T2-10	9.2
35S::AtBLH9	Line 1	T2-10	7.61
35S::AtBLH9	Line 1	T2-11	11.3
35S::AtBLH9	Line 1	T2-11	3.07
35S::AtBLH9	Line 1	T2-11	12.83
35S::AtBLH9	Line 1	T2-11	7.32
35S::AtBLH9	Line 1	T2-11	14.89
35S::AtBLH9	Line 1	T2-11	12.11
35S::AtBLH9	Line 1	T2-11	12.5
35S::AtBLH9	Line 1	T2-11	8.88
35S::AtBLH9	Line 1	T2-11	7.22
35S::AtBLH9	Line 1	T2-11	5.75
35S::AtBLH9	Line 1	T2-12	2.14
35S::AtBLH9	Line 1	T2-12	3.35
35S::AtBLH9	Line 1	T2-12	9.84
35S::AtBLH9	Line 1	T2-12	5.63
35S::AtBLH9	Line 1	T2-12	3.55
35S::AtBLH9	Line 1	T2-12	8.46
35S::AtBLH9	Line 1	T2-12	4.69
35S::AtBLH9	Line 1	T2-12	6.52
35S::AtBLH9	Line 1	T2-12	5.09
35S::AtBLH9	Line 1	T2-13	14.3
35S::AtBLH9	Line 1	T2-13	15.17
35S::AtBLH9	Line 1	T2-13	12.39
35S::AtBLH9	Line 1	T2-13	11.14
35S::AtBLH9	Line 1	T2-13	14.83
35S::AtBLH9	Line 1	T2-13	12.89
35S::AtBLH9	Line 1	T2-13	11.67
35S::AtBLH9	Line 1	T2-13	9.28
35S::AtBLH9	Line 1	T2-13	7.89
35S::AtBLH9	Line 1	T2-13	5.57
35S::AtBLH9	Line 1	T2-14	Aborted bud
35S::AtBLH9	Line 1	T2-14	Aborted bud
35S::AtBLH9	Line 1	T2-14	3.38
35S::AtBLH9	Line 1	T2-14	Aborted bud
35S::AtBLH9	Line 1	T2-14	3.54
35S::AtBLH9	Line 1	T2-15	Aborted bud
35S::AtBLH9	Line 1	T2-15	Aborted bud
35S::AtBLH9	Line 1	T2-15	Aborted bud
35S::AtBLH9	Line 1	T2-15	Aborted bud
35S::AtBLH9	Line 1	T2-15	3.74
35S::AtBLH9	Line 1	T2-15	14.14
35S::AtBLH9	Line 1	T2-15	12.64
35S::AtBLH9	Line 1	T2-15	10.34
35S::AtBLH9	Line 1	T2-15	11.31
35S::AtBLH9	Line 1	T2-15	13.43
35S::AtBLH9	Line 1	T2-15	13.43
35S::AtBLH9	Line 1	T2-15	11.85
35S::AtBLH9	Line 1	T2-15	12.8
35S::AtBLH9	Line 1	T2-15	12.35
35S::AtBLH9	Line 1	T2-16	Aborted bud
35S::AtBLH9	Line 1	T2-16	Aborted bud
35S::AtBLH9	Line 1	T2-16	Aborted bud
35S::AtBLH9	Line 1	T2-16	Aborted bud
35S::AtBLH9	Line 1	T2-16	Aborted bud
35S::AtBLH9	Line 1	T2-16	5.48
35S::AtBLH9	Line 2	T2-1	No fruiting
35S::AtBLH9	Line 2	T2-2	10.31
35S::AtBLH9	Line 2	T2-2	7.91
35S::AtBLH9	Line 2	T2-2	5.12
35S::AtBLH9	Line 2	T2-3	11.69
35S::AtBLH9	Line 2	T2-3	9.76
35S::AtBLH9	Line 2	T2-3	12.64
35S::AtBLH9	Line 2	T2-3	8.2
35S::AtBLH9	Line 2	T2-3	12.03
35S::AtBLH9	Line 2	T2-3	8.22
35S::AtBLH9	Line 2	T2-3	16.17
35S::AtBLH9	Line 2	T2-3	12.85
35S::AtBLH9	Line 2	T2-4	15.44
35S::AtBLH9	Line 2	T2-4	15.46
35S::AtBLH9	Line 2	T2-4	15.87
35S::AtBLH9	Line 2	T2-4	14.68
35S::AtBLH9	Line 2	T2-4	13.49
35S::AtBLH9	Line 2	T2-4	14.59
35S::AtBLH9	Line 2	T2-4	14.03
35S::AtBLH9	Line 2	T2-4	15.94
35S::AtBLH9	Line 2	T2-4	15.29
35S::AtBLH9	Line 2	T2-4	14.74
35S::AtBLH9	Line 2	T2-5	10.23
35S::AtBLH9	Line 2	T2-5	11.98
35S::AtBLH9	Line 2	T2-5	12.02
35S::AtBLH9	Line 2	T2-5	9.83
35S::AtBLH9	Line 2	T2-5	Aborted bud
35S::AtBLH9	Line 2	T2-5	2.17
35S::AtBLH9	Line 2	T2-5	12.31
35S::AtBLH9	Line 2	T2-5	13.87
35S::AtBLH9	Line 2	T2-5	16.48
35S::AtBLH9	Line 2	T2-5	13.21
35S::AtBLH9	Line 2	T2-5	13.14
35S::AtBLH9	Line 2	T2-6	4.86
35S::AtBLH9	Line 2	T2-6	Aborted bud
35S::AtBLH9	Line 2	T2-7	No fruiting
35S::AtBLH9	Line 2	T2-8	Aborted bud
35S::AtBLH9	Line 2	T2-8	Aborted bud
35S::AtBLH9	Line 2	T2-9	Aborted bud
35S::AtBLH9	Line 2	T2-9	Aborted bud
35S::AtBLH9	Line 2	T2-9	11.94
35S::AtBLH9	Line 2	T2-9	3.6
35S::AtBLH9	Line 2	T2-9	3.42
35S::AtBLH9	Line 2	T2-9	6.3
35S::AtBLH9	Line 2	T2-9	10.23
35S::AtBLH9	Line 2	T2-9	9.93
35S::AtBLH9	Line 2	T2-9	12.7
35S::AtBLH9	Line 2	T2-9	9.66
35S::AtBLH9	Line 2	T2-9	11.35
35S::AtBLH9	Line 2	T2-9	9.01
35S::AtBLH9	Line 2	T2-10	14.1
35S::AtBLH9	Line 2	T2-10	13.21
35S::AtBLH9	Line 2	T2-10	9.35
35S::AtBLH9	Line 2	T2-10	9.15
35S::AtBLH9	Line 2	T2-10	6.58
35S::AtBLH9	Line 2	T2-10	4.41
35S::AtBLH9	Line 2	T2-10	4.63
35S::AtBLH9	Line 2	T2-11	15.67
35S::AtBLH9	Line 2	T2-11	14.86
35S::AtBLH9	Line 2	T2-11	14.28
35S::AtBLH9	Line 2	T2-11	13.75
35S::AtBLH9	Line 2	T2-11	15.04
35S::AtBLH9	Line 2	T2-11	13.68
35S::AtBLH9	Line 2	T2-11	13.52
35S::AtBLH9	Line 2	T2-11	15.17
35S::AtBLH9	Line 2	T2-11	12.05
35S::AtBLH9	Line 2	T2-11	12.26
35S::AtBLH9	Line 2	T2-12	Aborted bud
35S::AtBLH9	Line 2	T2-12	Aborted bud
35S::AtBLH9	Line 2	T2-12	5.03
35S::AtBLH9	Line 2	T2-12	8.37
35S::AtBLH9	Line 2	T2-12	16.65
35S::AtBLH9	Line 2	T2-12	9.46
35S::AtBLH9	Line 2	T2-12	15.4
35S::AtBLH9	Line 2	T2-12	16.61
35S::AtBLH9	Line 2	T2-12	16.32
35S::AtBLH9	Line 2	T2-12	13.21
35S::AtBLH9	Line 2	T2-12	15.12
35S::AtBLH9	Line 2	T2-12	15.01
35S::AtBLH9	Line 2	T2-13	15.03
35S::AtBLH9	Line 2	T2-13	14.88
35S::AtBLH9	Line 2	T2-13	13.57
35S::AtBLH9	Line 2	T2-13	14.58
35S::AtBLH9	Line 2	T2-13	14.17
35S::AtBLH9	Line 2	T2-13	9.62
35S::AtBLH9	Line 2	T2-13	9.44
35S::AtBLH9	Line 2	T2-13	6.09
35S::AtBLH9	Line 2	T2-13	6.01
35S::AtBLH9	Line 2	T2-13	4.77
35S::AtBLH9	Line 2	T2-14	10.42
35S::AtBLH9	Line 2	T2-14	4.62
35S::AtBLH9	Line 2	T2-14	8.54
35S::AtBLH9	Line 2	T2-14	13.84
35S::AtBLH9	Line 2	T2-14	14.35
35S::AtBLH9	Line 2	T2-14	9.81
35S::AtBLH9	Line 2	T2-14	12.19
35S::AtBLH9	Line 2	T2-14	13.25
35S::AtBLH9	Line 2	T2-14	15.1
35S::AtBLH9	Line 2	T2-14	15.21
35S::AtBLH9	Line 2	T2-15	14.13
35S::AtBLH9	Line 2	T2-15	12.3
35S::AtBLH9	Line 2	T2-15	11.56
35S::AtBLH9	Line 2	T2-15	15.25
35S::AtBLH9	Line 2	T2-15	12.97
35S::AtBLH9	Line 2	T2-15	14.81
35S::AtBLH9	Line 2	T2-15	12.34
35S::AtBLH9	Line 2	T2-15	13.71
35S::AtBLH9	Line 2	T2-15	14.5
35S::AtBLH9	Line 2	T2-15	10.31
35S::AtBLH9	Line 2	T2-16	5.08
35S::AtBLH9	Line 2	T2-16	9.25
35S::AtBLH9	Line 2	T2-16	10.48
35S::AtBLH9	Line 2	T2-16	9.87
35S::AtBLH9	Line 2	T2-16	14.79
35S::AtBLH9	Line 2	T2-16	13.8
35S::AtBLH9	Line 2	T2-16	14.07
35S::AtBLH9	Line 2	T2-16	13.65
35S::AtBLH9	Line 2	T2-16	13.15
35S::AtBLH9	Line 2	T2-16	10.2
35S::AtBLH9	Line 3	T2-1	4.06
35S::AtBLH9	Line 3	T2-1	3.85
35S::AtBLH9	Line 3	T2-1	4.51
35S::AtBLH9	Line 3	T2-1	7.61
35S::AtBLH9	Line 3	T2-1	4.1
35S::AtBLH9	Line 3	T2-2	No fruiting
35S::AtBLH9	Line 3	T2-3	Aborted bud
35S::AtBLH9	Line 3	T2-3	Aborted bud
35S::AtBLH9	Line 3	T2-3	Aborted bud
35S::AtBLH9	Line 3	T2-4	4.24
35S::AtBLH9	Line 3	T2-4	14.36
35S::AtBLH9	Line 3	T2-4	14.02
35S::AtBLH9	Line 3	T2-4	11.74
35S::AtBLH9	Line 3	T2-4	11.69
35S::AtBLH9	Line 3	T2-4	12.02
35S::AtBLH9	Line 3	T2-4	11.21
35S::AtBLH9	Line 3	T2-4	8.91
35S::AtBLH9	Line 3	T2-4	7.59
35S::AtBLH9	Line 3	T2-5	11.61
35S::AtBLH9	Line 3	T2-5	10.43
35S::AtBLH9	Line 3	T2-5	6.69
35S::AtBLH9	Line 3	T2-5	11.55
35S::AtBLH9	Line 3	T2-5	13.85
35S::AtBLH9	Line 3	T2-5	14.04
35S::AtBLH9	Line 3	T2-5	13
35S::AtBLH9	Line 3	T2-5	14.13
35S::AtBLH9	Line 3	T2-5	11.6
35S::AtBLH9	Line 3	T2-5	14.07
35S::AtBLH9	Line 3	T2-6	4.03
35S::AtBLH9	Line 3	T2-6	Aborted bud
35S::AtBLH9	Line 3	T2-7	8.31
35S::AtBLH9	Line 3	T2-7	Aborted bud
35S::AtBLH9	Line 3	T2-7	Aborted bud
35S::AtBLH9	Line 3	T2-7	Aborted bud
35S::AtBLH9	Line 3	T2-7	3.53
35S::AtBLH9	Line 3	T2-8	14.88
35S::AtBLH9	Line 3	T2-8	15.77
35S::AtBLH9	Line 3	T2-8	12.79
35S::AtBLH9	Line 3	T2-8	15.05
35S::AtBLH9	Line 3	T2-8	10.8
35S::AtBLH9	Line 3	T2-8	12.69
35S::AtBLH9	Line 3	T2-8	15.51
35S::AtBLH9	Line 3	T2-8	15.44
35S::AtBLH9	Line 3	T2-8	15.78
35S::AtBLH9	Line 3	T2-8	15.01
35S::AtBLH9	Line 3	T2-9	Aborted bud
35S::AtBLH9	Line 3	T2-9	Aborted bud
35S::AtBLH9	Line 3	T2-9	2.47
35S::AtBLH9	Line 3	T2-9	4.76
35S::AtBLH9	Line 3	T2-9	5.17
35S::AtBLH9	Line 3	T2-9	10.51
35S::AtBLH9	Line 3	T2-9	15.18
35S::AtBLH9	Line 3	T2-9	12.46
35S::AtBLH9	Line 3	T2-9	9.15
35S::AtBLH9	Line 3	T2-9	8.83
35S::AtBLH9	Line 3	T2-9	3.79
35S::AtBLH9	Line 3	T2-9	8.61
35S::AtBLH9	Line 3	T2-10	Aborted bud
35S::AtBLH9	Line 3	T2-10	Aborted bud
35S::AtBLH9	Line 3	T2-10	Aborted bud
35S::AtBLH9	Line 3	T2-10	5.47
35S::AtBLH9	Line 3	T2-10	10.02
35S::AtBLH9	Line 3	T2-10	6.45
35S::AtBLH9	Line 3	T2-10	5.94
35S::AtBLH9	Line 3	T2-10	4.23
35S::AtBLH9	Line 3	T2-11	Aborted bud
35S::AtBLH9	Line 3	T2-11	3.94
35S::AtBLH9	Line 3	T2-11	12.21
35S::AtBLH9	Line 3	T2-11	7.22
35S::AtBLH9	Line 3	T2-11	12.25
35S::AtBLH9	Line 3	T2-11	12.35
35S::AtBLH9	Line 3	T2-11	10.14
35S::AtBLH9	Line 3	T2-11	5.56
35S::AtBLH9	Line 3	T2-11	5.34
35S::AtBLH9	Line 3	T2-11	4.96
35S::AtBLH9	Line 3	T2-12	Aborted bud
35S::AtBLH9	Line 3	T2-12	Aborted bud
35S::AtBLH9	Line 3	T2-12	7.83
35S::AtBLH9	Line 3	T2-12	5.63
35S::AtBLH9	Line 3	T2-12	10.64
35S::AtBLH9	Line 3	T2-12	14.52
35S::AtBLH9	Line 3	T2-12	13.51
35S::AtBLH9	Line 3	T2-12	12.86
35S::AtBLH9	Line 3	T2-12	15.46
35S::AtBLH9	Line 3	T2-12	15.25
35S::AtBLH9	Line 3	T2-12	14.35
35S::AtBLH9	Line 3	T2-12	11.94
35S::AtBLH9	Line 3	T2-13	12.09
35S::AtBLH9	Line 3	T2-13	14.69
35S::AtBLH9	Line 3	T2-13	13.88
35S::AtBLH9	Line 3	T2-13	15.2
35S::AtBLH9	Line 3	T2-13	13.28
35S::AtBLH9	Line 3	T2-13	15.01
35S::AtBLH9	Line 3	T2-13	12.07
35S::AtBLH9	Line 3	T2-13	10.95
35S::AtBLH9	Line 3	T2-13	7.61
35S::AtBLH9	Line 3	T2-13	6.07
35S::AtBLH9	Line 3	T2-14	12.77
35S::AtBLH9	Line 3	T2-14	11.5
35S::AtBLH9	Line 3	T2-14	11.38
35S::AtBLH9	Line 3	T2-14	9.02
35S::AtBLH9	Line 3	T2-14	8.35
35S::AtBLH9	Line 3	T2-14	9.16
35S::AtBLH9	Line 3	T2-14	5.82
35S::AtBLH9	Line 3	T2-15	6.79
35S::AtBLH9	Line 3	T2-15	4.55
35S::AtBLH9	Line 3	T2-15	13.57
35S::AtBLH9	Line 3	T2-15	10.02
35S::AtBLH9	Line 3	T2-15	9.65
35S::AtBLH9	Line 3	T2-15	13.67
35S::AtBLH9	Line 3	T2-15	14.44
35S::AtBLH9	Line 3	T2-15	10.7
35S::AtBLH9	Line 3	T2-15	10.23
35S::AtBLH9	Line 3	T2-16	14.72
35S::AtBLH9	Line 3	T2-16	14.42
35S::AtBLH9	Line 3	T2-16	14.03
35S::AtBLH9	Line 3	T2-16	15.38
35S::AtBLH9	Line 3	T2-16	14.7
35S::AtBLH9	Line 3	T2-16	14.96
35S::AtBLH9	Line 3	T2-16	14.61
35S::AtBLH9	Line 3	T2-16	15.01
35S::AtBLH9	Line 3	T2-16	12.66
35S::AtBLH9	Line 3	T2-16	10.65
35S::AtBLH9	Line 4	T2-1	13.21
35S::AtBLH9	Line 4	T2-1	9.37
35S::AtBLH9	Line 4	T2-1	16.34
35S::AtBLH9	Line 4	T2-1	11.49
35S::AtBLH9	Line 4	T2-1	7.33
35S::AtBLH9	Line 4	T2-1	5.56
35S::AtBLH9	Line 4	T2-1	9.11
35S::AtBLH9	Line 4	T2-1	4.04
35S::AtBLH9	Line 4	T2-1	10.89
35S::AtBLH9	Line 4	T2-1	4.02
35S::AtBLH9	Line 4	T2-1	Aborted bud
35S::AtBLH9	Line 4	T2-2	Aborted bud
35S::AtBLH9	Line 4	T2-2	9.28
35S::AtBLH9	Line 4	T2-2	4.58
35S::AtBLH9	Line 4	T2-2	13.03
35S::AtBLH9	Line 4	T2-2	14.15
35S::AtBLH9	Line 4	T2-2	14.93
35S::AtBLH9	Line 4	T2-2	6.33
35S::AtBLH9	Line 4	T2-2	11.33
35S::AtBLH9	Line 4	T2-2	Aborted bud
35S::AtBLH9	Line 4	T2-2	15.69
35S::AtBLH9	Line 4	T2-2	Aborted bud
35S::AtBLH9	Line 4	T2-2	14.25
35S::AtBLH9	Line 4	T2-2	Aborted bud
35S::AtBLH9	Line 4	T2-2	10.4
35S::AtBLH9	Line 4	T2-3	11.51
35S::AtBLH9	Line 4	T2-3	5.14
35S::AtBLH9	Line 4	T2-3	5.29
35S::AtBLH9	Line 4	T2-3	4.37
35S::AtBLH9	Line 4	T2-3	11.65
35S::AtBLH9	Line 4	T2-3	10.03
35S::AtBLH9	Line 4	T2-3	13.7
35S::AtBLH9	Line 4	T2-3	11.09
35S::AtBLH9	Line 4	T2-3	14.05
35S::AtBLH9	Line 4	T2-3	10.79
35S::AtBLH9	Line 4	T2-4	6.68
35S::AtBLH9	Line 4	T2-4	Aborted bud
35S::AtBLH9	Line 4	T2-4	7.66
35S::AtBLH9	Line 4	T2-4	Aborted bud
35S::AtBLH9	Line 4	T2-4	4.41
35S::AtBLH9	Line 4	T2-4	Aborted bud
35S::AtBLH9	Line 4	T2-4	5.41
35S::AtBLH9	Line 4	T2-4	3.78
35S::AtBLH9	Line 4	T2-4	4.75
35S::AtBLH9	Line 4	T2-4	4.77
35S::AtBLH9	Line 4	T2-4	4.7
35S::AtBLH9	Line 4	T2-4	4.62
35S::AtBLH9	Line 4	T2-4	6.67
35S::AtBLH9	Line 4	T2-5	2.96
35S::AtBLH9	Line 4	T2-5	3.65
35S::AtBLH9	Line 4	T2-5	3.62
35S::AtBLH9	Line 4	T2-5	4.17
35S::AtBLH9	Line 4	T2-5	4.09
35S::AtBLH9	Line 4	T2-6	3.73
35S::AtBLH9	Line 4	T2-6	3.65
35S::AtBLH9	Line 4	T2-6	Aborted bud
35S::AtBLH9	Line 4	T2-6	Aborted bud
35S::AtBLH9	Line 4	T2-6	Aborted bud
35S::AtBLH9	Line 4	T2-6	3.31
35S::AtBLH9	Line 4	T2-6	4.47
35S::AtBLH9	Line 4	T2-7	Aborted bud
35S::AtBLH9	Line 4	T2-7	3.36
35S::AtBLH9	Line 4	T2-7	3.37
35S::AtBLH9	Line 4	T2-7	3.79
35S::AtBLH9	Line 4	T2-7	3.83
35S::AtBLH9	Line 4	T2-7	3.82
35S::AtBLH9	Line 4	T2-7	3.59
35S::AtBLH9	Line 4	T2-7	5.3
35S::AtBLH9	Line 4	T2-7	3.59
35S::AtBLH9	Line 4	T2-7	3.64
35S::AtBLH9	Line 4	T2-8	4.48
35S::AtBLH9	Line 4	T2-8	10.07
35S::AtBLH9	Line 4	T2-8	7.91
35S::AtBLH9	Line 4	T2-8	12.99
35S::AtBLH9	Line 4	T2-8	11.38
35S::AtBLH9	Line 4	T2-8	12.22
35S::AtBLH9	Line 4	T2-8	6.59
35S::AtBLH9	Line 4	T2-8	5.43
35S::AtBLH9	Line 4	T2-8	Aborted bud
35S::AtBLH9	Line 4	T2-8	Aborted bud
35S::AtBLH9	Line 4	T2-8	3.54
35S::AtBLH9	Line 4	T2-8	6.98
35S::AtBLH9	Line 4	T2-9	15.04
35S::AtBLH9	Line 4	T2-9	15.58
35S::AtBLH9	Line 4	T2-9	6.16
35S::AtBLH9	Line 4	T2-9	14.23
35S::AtBLH9	Line 4	T2-9	15.36
35S::AtBLH9	Line 4	T2-9	15.12
35S::AtBLH9	Line 4	T2-9	14.33
35S::AtBLH9	Line 4	T2-9	14.6
35S::AtBLH9	Line 4	T2-9	12.81
35S::AtBLH9	Line 4	T2-9	12.82
35S::AtBLH9	Line 4	T2-10	Aborted bud
35S::AtBLH9	Line 4	T2-10	Aborted bud
35S::AtBLH9	Line 4	T2-10	Aborted bud
35S::AtBLH9	Line 4	T2-10	3.02
35S::AtBLH9	Line 4	T2-10	1.5
35S::AtBLH9	Line 4	T2-10	4.69
35S::AtBLH9	Line 4	T2-10	3.58
35S::AtBLH9	Line 4	T2-11	Aborted bud
35S::AtBLH9	Line 4	T2-11	Aborted bud
35S::AtBLH9	Line 4	T2-11	6.58
35S::AtBLH9	Line 4	T2-11	Aborted bud
35S::AtBLH9	Line 4	T2-11	6.85
35S::AtBLH9	Line 4	T2-11	6.54
35S::AtBLH9	Line 4	T2-11	12.63
35S::AtBLH9	Line 4	T2-11	10.16
35S::AtBLH9	Line 4	T2-11	8.96
35S::AtBLH9	Line 4	T2-11	7.82
35S::AtBLH9	Line 4	T2-11	5
35S::AtBLH9	Line 4	T2-12	Aborted bud
35S::AtBLH9	Line 4	T2-12	Aborted bud
35S::AtBLH9	Line 4	T2-12	Aborted bud
35S::AtBLH9	Line 4	T2-12	Aborted bud
35S::AtBLH9	Line 4	T2-12	11.38
35S::AtBLH9	Line 4	T2-12	8.66
35S::AtBLH9	Line 4	T2-12	8.22
35S::AtBLH9	Line 4	T2-12	4.1
35S::AtBLH9	Line 4	T2-12	9.87
35S::AtBLH9	Line 4	T2-12	10.48
35S::AtBLH9	Line 4	T2-12	10.26
35S::AtBLH9	Line 4	T2-12	2.66
35S::AtBLH9	Line 4	T2-12	7.66
35S::AtBLH9	Line 4	T2-12	10.13
35S::AtBLH9	Line 4	T2-13	9.55
35S::AtBLH9	Line 4	T2-13	10.64
35S::AtBLH9	Line 4	T2-13	Aborted bud
35S::AtBLH9	Line 4	T2-13	9.12
35S::AtBLH9	Line 4	T2-13	12.54
35S::AtBLH9	Line 4	T2-13	11.78
35S::AtBLH9	Line 4	T2-13	11.22
35S::AtBLH9	Line 4	T2-13	14.83
35S::AtBLH9	Line 4	T2-13	14.07
35S::AtBLH9	Line 4	T2-13	12.51
35S::AtBLH9	Line 4	T2-13	10.97
35S::AtBLH9	Line 4	T2-14	2.33
35S::AtBLH9	Line 4	T2-14	Aborted bud
35S::AtBLH9	Line 4	T2-14	3.63
35S::AtBLH9	Line 4	T2-14	4.79
35S::AtBLH9	Line 4	T2-14	4.33
35S::AtBLH9	Line 4	T2-14	5.08
35S::AtBLH9	Line 4	T2-14	4.23
35S::AtBLH9	Line 4	T2-14	7.19
35S::AtBLH9	Line 4	T2-14	6.92
35S::AtBLH9	Line 4	T2-14	6.46
35S::AtBLH9	Line 4	T2-15	Aborted bud
35S::AtBLH9	Line 4	T2-15	Aborted bud
35S::AtBLH9	Line 4	T2-15	Aborted bud
35S::AtBLH9	Line 4	T2-15	Aborted bud
35S::AtBLH9	Line 4	T2-15	3.21
35S::AtBLH9	Line 4	T2-15	3.64
35S::AtBLH9	Line 4	T2-15	3.73
35S::AtBLH9	Line 4	T2-15	4.17
35S::AtBLH9	Line 4	T2-15	5.79
35S::AtBLH9	Line 4	T2-15	4.44
35S::AtBLH9	Line 4	T2-16	5.25
35S::AtBLH9	Line 4	T2-16	10.24
35S::AtBLH9	Line 4	T2-16	15.11
35S::AtBLH9	Line 4	T2-16	5.22
35S::AtBLH9	Line 4	T2-16	5.21
35S::AtBLH9	Line 4	T2-16	6.37
35S::AtBLH9	Line 4	T2-16	10.42
35S::AtBLH9	Line 4	T2-16	10.13
35S::AtBLH9	Line 4	T2-16	10.36
35S::AtBLH9	Line 4	T2-16	16.16
35S::BLH9	Line 1	T2-1	14.58
35S::BLH9	Line 1	T2-1	14.74
35S::BLH9	Line 1	T2-1	7.91
35S::BLH9	Line 1	T2-1	5.95
35S::BLH9	Line 1	T2-1	4.91
35S::BLH9	Line 1	T2-2	5.28
35S::BLH9	Line 1	T2-2	4.65
35S::BLH9	Line 1	T2-2	6.53
35S::BLH9	Line 1	T2-2	9.32
35S::BLH9	Line 1	T2-2	6.35
35S::BLH9	Line 1	T2-2	4.97
35S::BLH9	Line 1	T2-2	3.28
35S::BLH9	Line 1	T2-2	7.76
35S::BLH9	Line 1	T2-2	8.91
35S::BLH9	Line 1	T2-2	3.83
35S::BLH9	Line 1	T2-3	10.73
35S::BLH9	Line 1	T2-3	12.99
35S::BLH9	Line 1	T2-3	9.92
35S::BLH9	Line 1	T2-3	11.43
35S::BLH9	Line 1	T2-3	13.74
35S::BLH9	Line 1	T2-3	15.36
35S::BLH9	Line 1	T2-3	14.46
35S::BLH9	Line 1	T2-3	13.19
35S::BLH9	Line 1	T2-3	13.67
35S::BLH9	Line 1	T2-3	13.95
35S::BLH9	Line 1	T2-4	Aborted bud
35S::BLH9	Line 1	T2-5	6.66
35S::BLH9	Line 1	T2-5	4.03
35S::BLH9	Line 1	T2-5	7.79
35S::BLH9	Line 1	T2-6	Aborted bud
35S::BLH9	Line 1	T2-7	No fruiting
35S::BLH9	Line 1	T2-8	Aborted bud
35S::BLH9	Line 1	T2-8	Aborted bud
35S::BLH9	Line 1	T2-9	4.89
35S::BLH9	Line 1	T2-9	6.37
35S::BLH9	Line 1	T2-9	9.47
35S::BLH9	Line 1	T2-9	2.84
35S::BLH9	Line 1	T2-9	3.88
35S::BLH9	Line 1	T2-9	3.35
35S::BLH9	Line 1	T2-9	12.85
35S::BLH9	Line 1	T2-9	10.98
35S::BLH9	Line 1	T2-9	9.24
35S::BLH9	Line 1	T2-9	4.06
35S::BLH9	Line 1	T2-10	14.88
35S::BLH9	Line 1	T2-10	8.92
35S::BLH9	Line 1	T2-10	12.82
35S::BLH9	Line 1	T2-10	7.77
35S::BLH9	Line 1	T2-10	3.74
35S::BLH9	Line 1	T2-10	5.87
35S::BLH9	Line 1	T2-10	3.51
35S::BLH9	Line 1	T2-10	3.31
35S::BLH9	Line 1	T2-10	10.39
35S::BLH9	Line 1	T2-10	10.8
35S::BLH9	Line 1	T2-11	8.21
35S::BLH9	Line 1	T2-11	3.26
35S::BLH9	Line 1	T2-11	13.9
35S::BLH9	Line 1	T2-11	6.83
35S::BLH9	Line 1	T2-11	8.25
35S::BLH9	Line 1	T2-12	6
35S::BLH9	Line 1	T2-12	4.05
35S::BLH9	Line 1	T2-12	11.26
35S::BLH9	Line 1	T2-12	4.02
35S::BLH9	Line 1	T2-12	13.72
35S::BLH9	Line 1	T2-12	4.71
35S::BLH9	Line 1	T2-12	9.25
35S::BLH9	Line 1	T2-12	11.56
35S::BLH9	Line 1	T2-12	13.6
35S::BLH9	Line 1	T2-12	4.45
35S::BLH9	Line 1	T2-13	Aborted bud
35S::BLH9	Line 1	T2-13	3.31
35S::BLH9	Line 1	T2-14	4.56
35S::BLH9	Line 1	T2-14	9.8
35S::BLH9	Line 1	T2-14	7.3
35S::BLH9	Line 1	T2-14	13.68
35S::BLH9	Line 1	T2-14	9.83
35S::BLH9	Line 1	T2-14	6.72
35S::BLH9	Line 1	T2-14	8.52
35S::BLH9	Line 1	T2-14	8.43
35S::BLH9	Line 1	T2-14	6.49
35S::BLH9	Line 1	T2-15	Aborted bud
35S::BLH9	Line 1	T2-15	3.43
35S::BLH9	Line 1	T2-15	9.32
35S::BLH9	Line 1	T2-15	8.6
35S::BLH9	Line 1	T2-15	8.66
35S::BLH9	Line 1	T2-16	Aborted bud
35S::BLH9	Line 1	T2-16	3.3
35S::BLH9	Line 1	T2-16	11.97
35S::BLH9	Line 1	T2-16	8.92
35S::BLH9	Line 1	T2-16	10.92
35S::BLH9	Line 1	T2-16	6.64
35S::BLH9	Line 1	T2-16	3.98
35S::BLH9	Line 2	T2-1	3.59
35S::BLH9	Line 2	T2-1	4.5
35S::BLH9	Line 2	T2-1	7.16
35S::BLH9	Line 2	T2-1	4.72
35S::BLH9	Line 2	T2-1	5.32
35S::BLH9	Line 2	T2-1	4.26
35S::BLH9	Line 2	T2-1	4.2
35S::BLH9	Line 2	T2-1	6.43
35S::BLH9	Line 2	T2-1	4.47
35S::BLH9	Line 2	T2-1	7.72
35S::BLH9	Line 2	T2-2	3.81
35S::BLH9	Line 2	T2-2	4.08
35S::BLH9	Line 2	T2-2	3.8
35S::BLH9	Line 2	T2-2	3.2
35S::BLH9	Line 2	T2-2	3.64
35S::BLH9	Line 2	T2-2	3.1
35S::BLH9	Line 2	T2-2	8.95
35S::BLH9	Line 2	T2-2	Aborted bud
35S::BLH9	Line 2	T2-2	8.45
35S::BLH9	Line 2	T2-2	3.81
35S::BLH9	Line 2	T2-3	3.88
35S::BLH9	Line 2	T2-3	2.81
35S::BLH9	Line 2	T2-3	2.75
35S::BLH9	Line 2	T2-3	5.27
35S::BLH9	Line 2	T2-3	6.17
35S::BLH9	Line 2	T2-3	5.66
35S::BLH9	Line 2	T2-3	3.95
35S::BLH9	Line 2	T2-3	3.96
35S::BLH9	Line 2	T2-3	3.95
35S::BLH9	Line 2	T2-3	3.92
35S::BLH9	Line 2	T2-4	4.24
35S::BLH9	Line 2	T2-4	4.29
35S::BLH9	Line 2	T2-4	4.3
35S::BLH9	Line 2	T2-4	3.75
35S::BLH9	Line 2	T2-4	Aborted bud
35S::BLH9	Line 2	T2-4	3.42
35S::BLH9	Line 2	T2-4	5.98
35S::BLH9	Line 2	T2-4	2.61
35S::BLH9	Line 2	T2-4	4.43
35S::BLH9	Line 2	T2-4	4.6
35S::BLH9	Line 2	T2-4	4.68
35S::BLH9	Line 2	T2-5	3.57
35S::BLH9	Line 2	T2-5	3.63
35S::BLH9	Line 2	T2-5	3.86
35S::BLH9	Line 2	T2-5	4.35
35S::BLH9	Line 2	T2-5	4.01
35S::BLH9	Line 2	T2-5	3.75
35S::BLH9	Line 2	T2-6	4.74
35S::BLH9	Line 2	T2-6	6.23
35S::BLH9	Line 2	T2-7	3.36
35S::BLH9	Line 2	T2-7	13.06
35S::BLH9	Line 2	T2-7	11.37
35S::BLH9	Line 2	T2-7	13.74
35S::BLH9	Line 2	T2-7	11.28
35S::BLH9	Line 2	T2-7	11.66
35S::BLH9	Line 2	T2-7	4.01
35S::BLH9	Line 2	T2-7	3.75
35S::BLH9	Line 2	T2-7	3.67
35S::BLH9	Line 2	T2-8	3.78
35S::BLH9	Line 2	T2-8	5.59
35S::BLH9	Line 2	T2-8	4.95
35S::BLH9	Line 2	T2-8	4.06
35S::BLH9	Line 2	T2-8	6.07
35S::BLH9	Line 2	T2-8	3.26
35S::BLH9	Line 2	T2-9	12.21
35S::BLH9	Line 2	T2-9	12.61
35S::BLH9	Line 2	T2-9	14.55
35S::BLH9	Line 2	T2-9	11.8
35S::BLH9	Line 2	T2-9	12.45
35S::BLH9	Line 2	T2-9	7.22
35S::BLH9	Line 2	T2-9	4.62
35S::BLH9	Line 2	T2-9	4.66
35S::BLH9	Line 2	T2-10	Aborted bud
35S::BLH9	Line 2	T2-10	Aborted bud
35S::BLH9	Line 2	T2-10	Aborted bud
35S::BLH9	Line 2	T2-10	Aborted bud
35S::BLH9	Line 2	T2-10	Aborted bud
35S::BLH9	Line 2	T2-10	3.71
35S::BLH9	Line 2	T2-11	14.36
35S::BLH9	Line 2	T2-11	15.47
35S::BLH9	Line 2	T2-11	10.79
35S::BLH9	Line 2	T2-11	10.2
35S::BLH9	Line 2	T2-11	9.27
35S::BLH9	Line 2	T2-12	10.17
35S::BLH9	Line 2	T2-12	11.62
35S::BLH9	Line 2	T2-12	10.9
35S::BLH9	Line 2	T2-12	10.1
35S::BLH9	Line 2	T2-12	7.18
35S::BLH9	Line 2	T2-12	10.02
35S::BLH9	Line 2	T2-12	8
35S::BLH9	Line 2	T2-12	9.56
35S::BLH9	Line 2	T2-12	8.23
35S::BLH9	Line 2	T2-12	8.92
35S::BLH9	Line 2	T2-13	14.73
35S::BLH9	Line 2	T2-13	14.12
35S::BLH9	Line 2	T2-13	14.34
35S::BLH9	Line 2	T2-13	9.97
35S::BLH9	Line 2	T2-13	13.42
35S::BLH9	Line 2	T2-13	13.37
35S::BLH9	Line 2	T2-13	8.07
35S::BLH9	Line 2	T2-13	9.98
35S::BLH9	Line 2	T2-13	8.5
35S::BLH9	Line 2	T2-13	4.44
35S::BLH9	Line 2	T2-14	3.59
35S::BLH9	Line 2	T2-14	7.06
35S::BLH9	Line 2	T2-14	7.47
35S::BLH9	Line 2	T2-14	9.67
35S::BLH9	Line 2	T2-14	8.53
35S::BLH9	Line 2	T2-14	6.37
35S::BLH9	Line 2	T2-14	7.94
35S::BLH9	Line 2	T2-14	3.65
35S::BLH9	Line 2	T2-14	3.47
35S::BLH9	Line 2	T2-14	3.48
35S::BLH9	Line 2	T2-15	10.44
35S::BLH9	Line 2	T2-15	12.76
35S::BLH9	Line 2	T2-15	13.8
35S::BLH9	Line 2	T2-15	12.33
35S::BLH9	Line 2	T2-15	13.67
35S::BLH9	Line 2	T2-15	14.32
35S::BLH9	Line 2	T2-15	13.94
35S::BLH9	Line 2	T2-15	11.46
35S::BLH9	Line 2	T2-15	12.93
35S::BLH9	Line 2	T2-15	10.31
35S::BLH9	Line 2	T2-16	Aborted bud
35S::BLH9	Line 2	T2-16	Aborted bud
35S::BLH9	Line 2	T2-16	4.03
35S::BLH9	Line 2	T2-16	2.35
35S::BLH9	Line 2	T2-16	Aborted bud
35S::BLH9	Line 2	T2-16	9.67
35S::BLH9	Line 2	T2-16	3.6
35S::BLH9	Line 2	T2-16	9.64
35S::BLH9	Line 2	T2-16	10.02
35S::BLH9	Line 2	T2-16	4.01
35S::BLH9	Line 2	T2-16	6.9
35S::BLH9	Line 2	T2-16	5.59
35S::BLH9	Line 2	T2-16	4.49
35S::BLH9	Line 3	T2-1	13.9
35S::BLH9	Line 3	T2-1	15.49
35S::BLH9	Line 3	T2-1	16.95
35S::BLH9	Line 3	T2-1	13.97
35S::BLH9	Line 3	T2-1	12.88
35S::BLH9	Line 3	T2-1	11.83
35S::BLH9	Line 3	T2-1	14.19
35S::BLH9	Line 3	T2-1	15.39
35S::BLH9	Line 3	T2-1	14.39
35S::BLH9	Line 3	T2-1	15.73
35S::BLH9	Line 3	T2-2	6.86
35S::BLH9	Line 3	T2-2	5.52
35S::BLH9	Line 3	T2-2	4.73
35S::BLH9	Line 3	T2-2	4.31
35S::BLH9	Line 3	T2-2	3.85
35S::BLH9	Line 3	T2-2	Aborted bud
35S::BLH9	Line 3	T2-2	3.84
35S::BLH9	Line 3	T2-2	4.04
35S::BLH9	Line 3	T2-2	4.83
35S::BLH9	Line 3	T2-3	Aborted bud
35S::BLH9	Line 3	T2-3	5.23
35S::BLH9	Line 3	T2-3	Aborted bud
35S::BLH9	Line 3	T2-3	Aborted bud
35S::BLH9	Line 3	T2-3	2.86
35S::BLH9	Line 3	T2-4	12.43
35S::BLH9	Line 3	T2-4	9.93
35S::BLH9	Line 3	T2-4	9.92
35S::BLH9	Line 3	T2-4	15.58
35S::BLH9	Line 3	T2-4	4.34
35S::BLH9	Line 3	T2-4	14.68
35S::BLH9	Line 3	T2-4	14.27
35S::BLH9	Line 3	T2-4	12.88
35S::BLH9	Line 3	T2-4	14.19
35S::BLH9	Line 3	T2-4	9.3
35S::BLH9	Line 3	T2-5	6.95
35S::BLH9	Line 3	T2-5	4.55
35S::BLH9	Line 3	T2-5	9.52
35S::BLH9	Line 3	T2-5	3.66
35S::BLH9	Line 3	T2-5	9.33
35S::BLH9	Line 3	T2-5	8.63
35S::BLH9	Line 3	T2-5	4.02
35S::BLH9	Line 3	T2-5	10.34
35S::BLH9	Line 3	T2-5	5.06
35S::BLH9	Line 3	T2-5	7.86
35S::BLH9	Line 3	T2-6	14.56
35S::BLH9	Line 3	T2-6	12.63
35S::BLH9	Line 3	T2-6	15.3
35S::BLH9	Line 3	T2-6	14.79
35S::BLH9	Line 3	T2-6	13.08
35S::BLH9	Line 3	T2-6	12.65
35S::BLH9	Line 3	T2-6	7.97
35S::BLH9	Line 3	T2-6	6.64
35S::BLH9	Line 3	T2-6	5.19
35S::BLH9	Line 3	T2-7	4.68
35S::BLH9	Line 3	T2-7	4.67
35S::BLH9	Line 3	T2-7	5.3
35S::BLH9	Line 3	T2-7	4.25
35S::BLH9	Line 3	T2-7	4.23
35S::BLH9	Line 3	T2-7	9.39
35S::BLH9	Line 3	T2-8	15.06
35S::BLH9	Line 3	T2-8	12.81
35S::BLH9	Line 3	T2-8	15.94
35S::BLH9	Line 3	T2-8	9.13
35S::BLH9	Line 3	T2-8	14.98
35S::BLH9	Line 3	T2-8	6.79
35S::BLH9	Line 3	T2-8	13.77
35S::BLH9	Line 3	T2-8	4.14
35S::BLH9	Line 3	T2-8	14.76
35S::BLH9	Line 3	T2-8	13.05
35S::BLH9	Line 3	T2-9	4.13
35S::BLH9	Line 3	T2-9	4.77
35S::BLH9	Line 3	T2-9	4.98
35S::BLH9	Line 3	T2-9	8.82
35S::BLH9	Line 3	T2-9	10.84
35S::BLH9	Line 3	T2-9	11.49
35S::BLH9	Line 3	T2-9	8.71
35S::BLH9	Line 3	T2-9	6.36
35S::BLH9	Line 3	T2-10	6.46
35S::BLH9	Line 3	T2-11	3.93
35S::BLH9	Line 3	T2-11	4.46
35S::BLH9	Line 3	T2-11	13.72
35S::BLH9	Line 3	T2-11	16.9
35S::BLH9	Line 3	T2-11	5.25
35S::BLH9	Line 3	T2-11	9.39
35S::BLH9	Line 3	T2-11	12.69
35S::BLH9	Line 3	T2-11	13.07
35S::BLH9	Line 3	T2-11	7.66
35S::BLH9	Line 3	T2-11	12.9
35S::BLH9	Line 3	T2-12	2.96
35S::BLH9	Line 3	T2-12	3.64
35S::BLH9	Line 3	T2-12	4.97
35S::BLH9	Line 3	T2-12	6.18
35S::BLH9	Line 3	T2-12	10.77
35S::BLH9	Line 3	T2-12	6.71
35S::BLH9	Line 3	T2-12	8.72
35S::BLH9	Line 3	T2-13	4.94
35S::BLH9	Line 3	T2-13	12.55
35S::BLH9	Line 3	T2-13	12.21
35S::BLH9	Line 3	T2-13	10.16
35S::BLH9	Line 3	T2-13	4.28
35S::BLH9	Line 3	T2-14	Aborted bud
35S::BLH9	Line 3	T2-14	Aborted bud
35S::BLH9	Line 3	T2-14	11.79
35S::BLH9	Line 3	T2-14	11.43
35S::BLH9	Line 3	T2-14	11.21
35S::BLH9	Line 3	T2-14	10.87
35S::BLH9	Line 3	T2-14	8.7
35S::BLH9	Line 3	T2-14	14.44
35S::BLH9	Line 3	T2-14	16.15
35S::BLH9	Line 3	T2-14	15.14
35S::BLH9	Line 3	T2-14	14.12
35S::BLH9	Line 3	T2-14	11.1
35S::BLH9	Line 3	T2-15	7.16
35S::BLH9	Line 3	T2-15	8.68
35S::BLH9	Line 3	T2-16	3.61
35S::BLH9	Line 3	T2-16	6.27
Col-0	-	T2-1	Aborted bud
Col-0	-	T2-1	Aborted bud
Col-0	-	T2-1	10.11
Col-0	-	T2-1	3.41
Col-0	-	T2-1	4.2
Col-0	-	T2-1	3.74
Col-0	-	T2-1	5.34
Col-0	-	T2-1	6.47
Col-0	-	T2-2	4.92
Col-0	-	T2-2	8.51
Col-0	-	T2-2	12.14
Col-0	-	T2-2	12.25
Col-0	-	T2-2	4.87
Col-0	-	T2-2	17.97
Col-0	-	T2-2	18
Col-0	-	T2-2	8.97
Col-0	-	T2-2	4.15
Col-0	-	T2-2	4.09
Col-0	-	T2-3	Aborted bud
Col-0	-	T2-3	13.26
Col-0	-	T2-3	13.91
Col-0	-	T2-3	10.35
Col-0	-	T2-3	9.23
Col-0	-	T2-3	12.55
Col-0	-	T2-3	13.52
Col-0	-	T2-3	12.6
Col-0	-	T2-3	14.05
Col-0	-	T2-3	15.11
Col-0	-	T2-3	12.84
Col-0	-	T2-3	Aborted bud
Col-0	-	T2-3	Aborted bud
Col-0	-	T2-4	13.53
Col-0	-	T2-4	14.52
Col-0	-	T2-4	14.4
Col-0	-	T2-4	15.41
Col-0	-	T2-4	15.32
Col-0	-	T2-4	14.77
Col-0	-	T2-4	15.21
Col-0	-	T2-4	15.27
Col-0	-	T2-4	15.49
Col-0	-	T2-4	15.57
Col-0	-	T2-5	Aborted bud
Col-0	-	T2-5	Aborted bud
Col-0	-	T2-5	Aborted bud
Col-0	-	T2-5	3.21
Col-0	-	T2-6	4.4
Col-0	-	T2-6	11.49
Col-0	-	T2-6	Aborted bud
Col-0	-	T2-6	5.9
Col-0	-	T2-6	3.76
Col-0	-	T2-6	Aborted bud
Col-0	-	T2-6	12.98
Col-0	-	T2-6	12.9
Col-0	-	T2-6	3.86
Col-0	-	T2-6	14.77
Col-0	-	T2-6	12.53
Col-0	-	T2-7	15.16
Col-0	-	T2-7	4.48
Col-0	-	T2-7	10.6
Col-0	-	T2-7	17.11
Col-0	-	T2-7	16.53
Col-0	-	T2-7	14.32
Col-0	-	T2-7	17.13
Col-0	-	T2-7	16.49
Col-0	-	T2-7	14.8
Col-0	-	T2-7	16.74
Col-0	-	T2-8	Aborted bud
Col-0	-	T2-8	12.21
Col-0	-	T2-8	3.65
Col-0	-	T2-8	8.77
Col-0	-	T2-8	7.95
Col-0	-	T2-8	9.08
Col-0	-	T2-8	5.53
Col-0	-	T2-9	13.68
Col-0	-	T2-9	4
Col-0	-	T2-9	11.68
Col-0	-	T2-9	12.35
Col-0	-	T2-9	14.26
Col-0	-	T2-9	15.12
Col-0	-	T2-9	14.38
Col-0	-	T2-9	15.2
Col-0	-	T2-9	15.11
Col-0	-	T2-9	12.69
Col-0	-	T2-10	12.83
Col-0	-	T2-10	11.33
Col-0	-	T2-10	4.03
Col-0	-	T2-10	15.26
Col-0	-	T2-10	15.15
Col-0	-	T2-10	12.41
Col-0	-	T2-10	14.38
Col-0	-	T2-10	15.72
Col-0	-	T2-10	13.64
Col-0	-	T2-10	16.15
Col-0	-	T2-11	9.1
Col-0	-	T2-11	5.59
Col-0	-	T2-11	11.18
Col-0	-	T2-11	8.08
Col-0	-	T2-11	9.57
Col-0	-	T2-11	7.24
Col-0	-	T2-11	Aborted bud
Col-0	-	T2-11	Aborted bud
Col-0	-	T2-12	12.09
Col-0	-	T2-12	6.58
Col-0	-	T2-13	9.77
Col-0	-	T2-13	11.91
Col-0	-	T2-13	14.39
Col-0	-	T2-13	11.96
Col-0	-	T2-13	10.28
Col-0	-	T2-13	9.78
Col-0	-	T2-13	9.3
Col-0	-	T2-14	10.24
Col-0	-	T2-14	12.88
Col-0	-	T2-14	14.51
Col-0	-	T2-14	14.69
Col-0	-	T2-14	13.58
Col-0	-	T2-14	13.8
Col-0	-	T2-14	14.17
Col-0	-	T2-14	13.78
Col-0	-	T2-14	12.53
Col-0	-	T2-14	13.42
Col-0	-	T2-15	Aborted bud
Col-0	-	T2-15	Aborted bud
Col-0	-	T2-15	Aborted bud
Col-0	-	T2-15	Aborted bud
Col-0	-	T2-15	3.6
Col-0	-	T2-15	4.28
Col-0	-	T2-15	8.68
Col-0	-	T2-15	6.57
Col-0	-	T2-15	10.71
Col-0	-	T2-15	6.95
Col-0	-	T2-15	5.4
Col-0	-	T2-15	5.84
Col-0	-	T2-16	2.98
Col-0	-	T2-16	3.25
