## Supplementary material for "Whole-genome sequencing reveals the molecular basis of sex determination in the dioecious wild yam *Dioscorea tokoro*": S5_Data

### Sheet: Sheet1
Transformation	Line	Individual	Internode lengths (mm)
35S::AtBLH9	Line 1	T2-1	8.91
35S::AtBLH9	Line 1	T2-1	14.17
35S::AtBLH9	Line 1	T2-1	8.74
35S::AtBLH9	Line 1	T2-1	11.79
35S::AtBLH9	Line 1	T2-1	9.86
35S::AtBLH9	Line 1	T2-1	10.78
35S::AtBLH9	Line 1	T2-1	7.59
35S::AtBLH9	Line 1	T2-1	10.99
35S::AtBLH9	Line 1	T2-1	9.87
35S::AtBLH9	Line 1	T2-1	5.99
35S::AtBLH9	Line 1	T2-2	0.81
35S::AtBLH9	Line 1	T2-2	3.11
35S::AtBLH9	Line 1	T2-2	8.97
35S::AtBLH9	Line 1	T2-2	3.53
35S::AtBLH9	Line 1	T2-3	5.34
35S::AtBLH9	Line 1	T2-3	15.84
35S::AtBLH9	Line 1	T2-3	8.09
35S::AtBLH9	Line 1	T2-3	5.52
35S::AtBLH9	Line 1	T2-3	16.89
35S::AtBLH9	Line 1	T2-3	6.11
35S::AtBLH9	Line 1	T2-3	11.36
35S::AtBLH9	Line 1	T2-3	12.15
35S::AtBLH9	Line 1	T2-3	6.89
35S::AtBLH9	Line 1	T2-3	4.67
35S::AtBLH9	Line 1	T2-4	17
35S::AtBLH9	Line 1	T2-4	6.59
35S::AtBLH9	Line 1	T2-4	21.97
35S::AtBLH9	Line 1	T2-4	25.04
35S::AtBLH9	Line 1	T2-4	0.64
35S::AtBLH9	Line 1	T2-4	17.08
35S::AtBLH9	Line 1	T2-4	2.81
35S::AtBLH9	Line 1	T2-4	30.22
35S::AtBLH9	Line 1	T2-4	9.77
35S::AtBLH9	Line 1	T2-4	8.7
35S::AtBLH9	Line 1	T2-5	7.87
35S::AtBLH9	Line 1	T2-5	1.45
35S::AtBLH9	Line 1	T2-5	3.26
35S::AtBLH9	Line 1	T2-5	5.93
35S::AtBLH9	Line 1	T2-5	11.33
35S::AtBLH9	Line 1	T2-5	9.21
35S::AtBLH9	Line 1	T2-5	5.06
35S::AtBLH9	Line 1	T2-5	5.89
35S::AtBLH9	Line 1	T2-5	7.86
35S::AtBLH9	Line 1	T2-5	4.71
35S::AtBLH9	Line 1	T2-6	9.18
35S::AtBLH9	Line 1	T2-6	11.86
35S::AtBLH9	Line 1	T2-6	10.12
35S::AtBLH9	Line 1	T2-6	13.88
35S::AtBLH9	Line 1	T2-6	8.66
35S::AtBLH9	Line 1	T2-6	11.08
35S::AtBLH9	Line 1	T2-6	7.59
35S::AtBLH9	Line 1	T2-6	10.72
35S::AtBLH9	Line 1	T2-6	8.07
35S::AtBLH9	Line 1	T2-6	10.92
35S::AtBLH9	Line 1	T2-7	6.7
35S::AtBLH9	Line 1	T2-7	11.97
35S::AtBLH9	Line 1	T2-7	4.21
35S::AtBLH9	Line 1	T2-7	8.35
35S::AtBLH9	Line 1	T2-7	15.09
35S::AtBLH9	Line 1	T2-7	2.74
35S::AtBLH9	Line 1	T2-7	10.95
35S::AtBLH9	Line 1	T2-7	13.22
35S::AtBLH9	Line 1	T2-7	4.6
35S::AtBLH9	Line 1	T2-7	9.37
35S::AtBLH9	Line 1	T2-8	14.39
35S::AtBLH9	Line 1	T2-8	17.14
35S::AtBLH9	Line 1	T2-8	12.19
35S::AtBLH9	Line 1	T2-8	10.98
35S::AtBLH9	Line 1	T2-8	9.68
35S::AtBLH9	Line 1	T2-8	15.53
35S::AtBLH9	Line 1	T2-8	8.4
35S::AtBLH9	Line 1	T2-8	9.63
35S::AtBLH9	Line 1	T2-8	9.9
35S::AtBLH9	Line 1	T2-8	5.83
35S::AtBLH9	Line 1	T2-9	7.49
35S::AtBLH9	Line 1	T2-9	15.46
35S::AtBLH9	Line 1	T2-9	9.91
35S::AtBLH9	Line 1	T2-9	12.53
35S::AtBLH9	Line 1	T2-9	16.89
35S::AtBLH9	Line 1	T2-9	13.55
35S::AtBLH9	Line 1	T2-9	10.71
35S::AtBLH9	Line 1	T2-9	11.51
35S::AtBLH9	Line 1	T2-9	12.41
35S::AtBLH9	Line 1	T2-9	12.69
35S::AtBLH9	Line 1	T2-10	8.78
35S::AtBLH9	Line 1	T2-10	20.86
35S::AtBLH9	Line 1	T2-10	3.11
35S::AtBLH9	Line 1	T2-10	10.34
35S::AtBLH9	Line 1	T2-10	19.14
35S::AtBLH9	Line 1	T2-10	3.09
35S::AtBLH9	Line 1	T2-10	13.18
35S::AtBLH9	Line 1	T2-10	5.49
35S::AtBLH9	Line 1	T2-11	14.88
35S::AtBLH9	Line 1	T2-11	5.19
35S::AtBLH9	Line 1	T2-11	23.94
35S::AtBLH9	Line 1	T2-11	4.44
35S::AtBLH9	Line 1	T2-11	16.37
35S::AtBLH9	Line 1	T2-11	10.58
35S::AtBLH9	Line 1	T2-11	9.89
35S::AtBLH9	Line 1	T2-11	8.61
35S::AtBLH9	Line 1	T2-11	9.48
35S::AtBLH9	Line 1	T2-11	8.71
35S::AtBLH9	Line 1	T2-12	7.13
35S::AtBLH9	Line 1	T2-12	5
35S::AtBLH9	Line 1	T2-12	9.96
35S::AtBLH9	Line 1	T2-12	5.22
35S::AtBLH9	Line 1	T2-12	5.82
35S::AtBLH9	Line 1	T2-12	9.1
35S::AtBLH9	Line 1	T2-12	7.41
35S::AtBLH9	Line 1	T2-12	4.93
35S::AtBLH9	Line 1	T2-12	8.35
35S::AtBLH9	Line 1	T2-13	15.01
35S::AtBLH9	Line 1	T2-13	22.15
35S::AtBLH9	Line 1	T2-13	14.05
35S::AtBLH9	Line 1	T2-13	10.22
35S::AtBLH9	Line 1	T2-13	11.63
35S::AtBLH9	Line 1	T2-13	17.26
35S::AtBLH9	Line 1	T2-13	15.28
35S::AtBLH9	Line 1	T2-13	6.68
35S::AtBLH9	Line 1	T2-13	12.94
35S::AtBLH9	Line 1	T2-13	10.45
35S::AtBLH9	Line 1	T2-14	3.27
35S::AtBLH9	Line 1	T2-14	5.66
35S::AtBLH9	Line 1	T2-14	8.71
35S::AtBLH9	Line 1	T2-14	4.49
35S::AtBLH9	Line 1	T2-14	7.72
35S::AtBLH9	Line 1	T2-15	5.31
35S::AtBLH9	Line 1	T2-15	10.5
35S::AtBLH9	Line 1	T2-15	10.38
35S::AtBLH9	Line 1	T2-15	11.54
35S::AtBLH9	Line 1	T2-15	12.75
35S::AtBLH9	Line 1	T2-15	21.46
35S::AtBLH9	Line 1	T2-15	3.92
35S::AtBLH9	Line 1	T2-15	0.43
35S::AtBLH9	Line 1	T2-15	24.85
35S::AtBLH9	Line 1	T2-15	18.53
35S::AtBLH9	Line 1	T2-16	7.92
35S::AtBLH9	Line 1	T2-16	18.77
35S::AtBLH9	Line 1	T2-16	8
35S::AtBLH9	Line 1	T2-16	14.36
35S::AtBLH9	Line 1	T2-16	12.11
35S::AtBLH9	Line 1	T2-16	12.5
35S::AtBLH9	Line 2	T2-1	No fruiting
35S::AtBLH9	Line 2	T2-2	3.41
35S::AtBLH9	Line 2	T2-2	11.71
35S::AtBLH9	Line 2	T2-2	9.91
35S::AtBLH9	Line 2	T2-3	19.77
35S::AtBLH9	Line 2	T2-3	8.84
35S::AtBLH9	Line 2	T2-3	20.37
35S::AtBLH9	Line 2	T2-3	14.98
35S::AtBLH9	Line 2	T2-3	6.97
35S::AtBLH9	Line 2	T2-3	1.54
35S::AtBLH9	Line 2	T2-3	12.99
35S::AtBLH9	Line 2	T2-3	18.43
35S::AtBLH9	Line 2	T2-4	19.84
35S::AtBLH9	Line 2	T2-4	17.53
35S::AtBLH9	Line 2	T2-4	9.31
35S::AtBLH9	Line 2	T2-4	30.14
35S::AtBLH9	Line 2	T2-4	7.99
35S::AtBLH9	Line 2	T2-4	11.47
35S::AtBLH9	Line 2	T2-4	18.29
35S::AtBLH9	Line 2	T2-4	0.42
35S::AtBLH9	Line 2	T2-4	18.44
35S::AtBLH9	Line 2	T2-4	6.77
35S::AtBLH9	Line 2	T2-5	1.63
35S::AtBLH9	Line 2	T2-5	20.57
35S::AtBLH9	Line 2	T2-5	21.2
35S::AtBLH9	Line 2	T2-5	6.98
35S::AtBLH9	Line 2	T2-5	23.27
35S::AtBLH9	Line 2	T2-5	5.15
35S::AtBLH9	Line 2	T2-5	4.15
35S::AtBLH9	Line 2	T2-5	23.47
35S::AtBLH9	Line 2	T2-5	12.88
35S::AtBLH9	Line 2	T2-5	10.6
35S::AtBLH9	Line 2	T2-6	19.25
35S::AtBLH9	Line 2	T2-6	18.35
35S::AtBLH9	Line 2	T2-7	No fruiting
35S::AtBLH9	Line 2	T2-8	2.35
35S::AtBLH9	Line 2	T2-8	7.71
35S::AtBLH9	Line 2	T2-9	2.76
35S::AtBLH9	Line 2	T2-9	2.41
35S::AtBLH9	Line 2	T2-9	26.04
35S::AtBLH9	Line 2	T2-9	4.86
35S::AtBLH9	Line 2	T2-9	6.18
35S::AtBLH9	Line 2	T2-9	10.1
35S::AtBLH9	Line 2	T2-9	2.83
35S::AtBLH9	Line 2	T2-9	3.24
35S::AtBLH9	Line 2	T2-9	16.37
35S::AtBLH9	Line 2	T2-9	7.87
35S::AtBLH9	Line 2	T2-10	8.37
35S::AtBLH9	Line 2	T2-10	18.2
35S::AtBLH9	Line 2	T2-10	6.34
35S::AtBLH9	Line 2	T2-10	7.62
35S::AtBLH9	Line 2	T2-10	27.14
35S::AtBLH9	Line 2	T2-10	5.31
35S::AtBLH9	Line 2	T2-10	7.86
35S::AtBLH9	Line 2	T2-11	6.99
35S::AtBLH9	Line 2	T2-11	15.7
35S::AtBLH9	Line 2	T2-11	9.64
35S::AtBLH9	Line 2	T2-11	4.73
35S::AtBLH9	Line 2	T2-11	22.32
35S::AtBLH9	Line 2	T2-11	1.99
35S::AtBLH9	Line 2	T2-11	10.47
35S::AtBLH9	Line 2	T2-11	11.59
35S::AtBLH9	Line 2	T2-11	3.33
35S::AtBLH9	Line 2	T2-11	14.61
35S::AtBLH9	Line 2	T2-12	5.07
35S::AtBLH9	Line 2	T2-12	8.06
35S::AtBLH9	Line 2	T2-12	8.94
35S::AtBLH9	Line 2	T2-12	17.31
35S::AtBLH9	Line 2	T2-12	9.37
35S::AtBLH9	Line 2	T2-12	10.11
35S::AtBLH9	Line 2	T2-12	11.65
35S::AtBLH9	Line 2	T2-12	11.09
35S::AtBLH9	Line 2	T2-12	5.38
35S::AtBLH9	Line 2	T2-12	7.91
35S::AtBLH9	Line 2	T2-13	14.38
35S::AtBLH9	Line 2	T2-13	3.02
35S::AtBLH9	Line 2	T2-13	31.68
35S::AtBLH9	Line 2	T2-13	0.99
35S::AtBLH9	Line 2	T2-13	24.99
35S::AtBLH9	Line 2	T2-13	4.71
35S::AtBLH9	Line 2	T2-13	9.81
35S::AtBLH9	Line 2	T2-13	16.81
35S::AtBLH9	Line 2	T2-13	8.3
35S::AtBLH9	Line 2	T2-13	11.63
35S::AtBLH9	Line 2	T2-14	2.9
35S::AtBLH9	Line 2	T2-14	5.72
35S::AtBLH9	Line 2	T2-14	15.98
35S::AtBLH9	Line 2	T2-14	16.13
35S::AtBLH9	Line 2	T2-14	12.66
35S::AtBLH9	Line 2	T2-14	11.62
35S::AtBLH9	Line 2	T2-14	4.87
35S::AtBLH9	Line 2	T2-14	17
35S::AtBLH9	Line 2	T2-14	4.1
35S::AtBLH9	Line 2	T2-14	17.43
35S::AtBLH9	Line 2	T2-15	11.85
35S::AtBLH9	Line 2	T2-15	11.63
35S::AtBLH9	Line 2	T2-15	12.74
35S::AtBLH9	Line 2	T2-15	3.36
35S::AtBLH9	Line 2	T2-15	18.43
35S::AtBLH9	Line 2	T2-15	10.09
35S::AtBLH9	Line 2	T2-15	4.35
35S::AtBLH9	Line 2	T2-15	13.13
35S::AtBLH9	Line 2	T2-15	13.4
35S::AtBLH9	Line 2	T2-15	5.42
35S::AtBLH9	Line 2	T2-16	0.63
35S::AtBLH9	Line 2	T2-16	16.81
35S::AtBLH9	Line 2	T2-16	3.94
35S::AtBLH9	Line 2	T2-16	29.4
35S::AtBLH9	Line 2	T2-16	14.51
35S::AtBLH9	Line 2	T2-16	5.7
35S::AtBLH9	Line 2	T2-16	17.97
35S::AtBLH9	Line 2	T2-16	7.62
35S::AtBLH9	Line 2	T2-16	4.74
35S::AtBLH9	Line 2	T2-16	16.82
35S::AtBLH9	Line 3	T2-1	3.08
35S::AtBLH9	Line 3	T2-1	16.02
35S::AtBLH9	Line 3	T2-1	10.96
35S::AtBLH9	Line 3	T2-1	3.55
35S::AtBLH9	Line 3	T2-1	23.35
35S::AtBLH9	Line 3	T2-2	No fruiting
35S::AtBLH9	Line 3	T2-3	0.53
35S::AtBLH9	Line 3	T2-3	5.85
35S::AtBLH9	Line 3	T2-3	20.31
35S::AtBLH9	Line 3	T2-4	10.76
35S::AtBLH9	Line 3	T2-4	17.55
35S::AtBLH9	Line 3	T2-4	5.15
35S::AtBLH9	Line 3	T2-4	27.27
35S::AtBLH9	Line 3	T2-4	10
35S::AtBLH9	Line 3	T2-4	13.07
35S::AtBLH9	Line 3	T2-4	14.72
35S::AtBLH9	Line 3	T2-4	0.66
35S::AtBLH9	Line 3	T2-4	22.48
35S::AtBLH9	Line 3	T2-5	14.57
35S::AtBLH9	Line 3	T2-5	13.4
35S::AtBLH9	Line 3	T2-5	23.73
35S::AtBLH9	Line 3	T2-5	16.88
35S::AtBLH9	Line 3	T2-5	3.45
35S::AtBLH9	Line 3	T2-5	27.71
35S::AtBLH9	Line 3	T2-5	10.33
35S::AtBLH9	Line 3	T2-5	2.37
35S::AtBLH9	Line 3	T2-5	20.7
35S::AtBLH9	Line 3	T2-5	15.58
35S::AtBLH9	Line 3	T2-6	2.44
35S::AtBLH9	Line 3	T2-6	13.19
35S::AtBLH9	Line 3	T2-7	9.22
35S::AtBLH9	Line 3	T2-7	3.9
35S::AtBLH9	Line 3	T2-7	9.46
35S::AtBLH9	Line 3	T2-7	0.74
35S::AtBLH9	Line 3	T2-7	26.52
35S::AtBLH9	Line 3	T2-8	27.43
35S::AtBLH9	Line 3	T2-8	0.84
35S::AtBLH9	Line 3	T2-8	0.51
35S::AtBLH9	Line 3	T2-8	45.28
35S::AtBLH9	Line 3	T2-8	1.14
35S::AtBLH9	Line 3	T2-8	0.44
35S::AtBLH9	Line 3	T2-8	44.42
35S::AtBLH9	Line 3	T2-8	1.2
35S::AtBLH9	Line 3	T2-8	0.61
35S::AtBLH9	Line 3	T2-8	27.12
35S::AtBLH9	Line 3	T2-9	4.31
35S::AtBLH9	Line 3	T2-9	3.32
35S::AtBLH9	Line 3	T2-9	4.66
35S::AtBLH9	Line 3	T2-9	29.33
35S::AtBLH9	Line 3	T2-9	14.54
35S::AtBLH9	Line 3	T2-9	9.66
35S::AtBLH9	Line 3	T2-9	14.19
35S::AtBLH9	Line 3	T2-9	17.05
35S::AtBLH9	Line 3	T2-9	15.46
35S::AtBLH9	Line 3	T2-9	17.42
35S::AtBLH9	Line 3	T2-10	14.09
35S::AtBLH9	Line 3	T2-10	9.59
35S::AtBLH9	Line 3	T2-10	26.29
35S::AtBLH9	Line 3	T2-10	20.82
35S::AtBLH9	Line 3	T2-10	5.91
35S::AtBLH9	Line 3	T2-10	9.7
35S::AtBLH9	Line 3	T2-10	3.31
35S::AtBLH9	Line 3	T2-10	19.46
35S::AtBLH9	Line 3	T2-11	0.76
35S::AtBLH9	Line 3	T2-11	16.41
35S::AtBLH9	Line 3	T2-11	32.88
35S::AtBLH9	Line 3	T2-11	13.58
35S::AtBLH9	Line 3	T2-11	18.52
35S::AtBLH9	Line 3	T2-11	18.41
35S::AtBLH9	Line 3	T2-11	9.19
35S::AtBLH9	Line 3	T2-11	6.99
35S::AtBLH9	Line 3	T2-11	10.59
35S::AtBLH9	Line 3	T2-11	8.57
35S::AtBLH9	Line 3	T2-12	5.19
35S::AtBLH9	Line 3	T2-12	5.9
35S::AtBLH9	Line 3	T2-12	13.86
35S::AtBLH9	Line 3	T2-12	15.68
35S::AtBLH9	Line 3	T2-12	11.3
35S::AtBLH9	Line 3	T2-12	13.74
35S::AtBLH9	Line 3	T2-12	7.49
35S::AtBLH9	Line 3	T2-12	12.28
35S::AtBLH9	Line 3	T2-12	8.94
35S::AtBLH9	Line 3	T2-12	10.17
35S::AtBLH9	Line 3	T2-13	7.05
35S::AtBLH9	Line 3	T2-13	27.36
35S::AtBLH9	Line 3	T2-13	7.57
35S::AtBLH9	Line 3	T2-13	20.27
35S::AtBLH9	Line 3	T2-13	13.39
35S::AtBLH9	Line 3	T2-13	8.2
35S::AtBLH9	Line 3	T2-13	14.94
35S::AtBLH9	Line 3	T2-13	9.14
35S::AtBLH9	Line 3	T2-13	7.78
35S::AtBLH9	Line 3	T2-13	11.37
35S::AtBLH9	Line 3	T2-14	14.82
35S::AtBLH9	Line 3	T2-14	3.3
35S::AtBLH9	Line 3	T2-14	27.07
35S::AtBLH9	Line 3	T2-14	5.1
35S::AtBLH9	Line 3	T2-14	14.83
35S::AtBLH9	Line 3	T2-14	17.24
35S::AtBLH9	Line 3	T2-14	6.93
35S::AtBLH9	Line 3	T2-15	6.59
35S::AtBLH9	Line 3	T2-15	16.15
35S::AtBLH9	Line 3	T2-15	24.66
35S::AtBLH9	Line 3	T2-15	8.94
35S::AtBLH9	Line 3	T2-15	15.06
35S::AtBLH9	Line 3	T2-15	13.17
35S::AtBLH9	Line 3	T2-15	20.94
35S::AtBLH9	Line 3	T2-15	12.72
35S::AtBLH9	Line 3	T2-15	8.82
35S::AtBLH9	Line 3	T2-16	20.12
35S::AtBLH9	Line 3	T2-16	18.79
35S::AtBLH9	Line 3	T2-16	13.35
35S::AtBLH9	Line 3	T2-16	13.89
35S::AtBLH9	Line 3	T2-16	14.95
35S::AtBLH9	Line 3	T2-16	11.34
35S::AtBLH9	Line 3	T2-16	11.51
35S::AtBLH9	Line 3	T2-16	7.67
35S::AtBLH9	Line 3	T2-16	10.4
35S::AtBLH9	Line 3	T2-16	12.31
35S::AtBLH9	Line 4	T2-1	9.92
35S::AtBLH9	Line 4	T2-1	8.49
35S::AtBLH9	Line 4	T2-1	15.51
35S::AtBLH9	Line 4	T2-1	24.49
35S::AtBLH9	Line 4	T2-1	17.98
35S::AtBLH9	Line 4	T2-1	16.71
35S::AtBLH9	Line 4	T2-1	2.98
35S::AtBLH9	Line 4	T2-1	17.35
35S::AtBLH9	Line 4	T2-1	9.98
35S::AtBLH9	Line 4	T2-1	13.51
35S::AtBLH9	Line 4	T2-2	9.23
35S::AtBLH9	Line 4	T2-2	10.1
35S::AtBLH9	Line 4	T2-2	32.09
35S::AtBLH9	Line 4	T2-2	11.12
35S::AtBLH9	Line 4	T2-2	16.08
35S::AtBLH9	Line 4	T2-2	16.09
35S::AtBLH9	Line 4	T2-2	10.69
35S::AtBLH9	Line 4	T2-2	13.05
35S::AtBLH9	Line 4	T2-2	13.05
35S::AtBLH9	Line 4	T2-2	14.93
35S::AtBLH9	Line 4	T2-3	9.54
35S::AtBLH9	Line 4	T2-3	3.39
35S::AtBLH9	Line 4	T2-3	12.56
35S::AtBLH9	Line 4	T2-3	15.82
35S::AtBLH9	Line 4	T2-3	14.29
35S::AtBLH9	Line 4	T2-3	12.35
35S::AtBLH9	Line 4	T2-3	4.46
35S::AtBLH9	Line 4	T2-3	9.96
35S::AtBLH9	Line 4	T2-3	17.65
35S::AtBLH9	Line 4	T2-3	9.16
35S::AtBLH9	Line 4	T2-4	3.46
35S::AtBLH9	Line 4	T2-4	7.35
35S::AtBLH9	Line 4	T2-4	14.49
35S::AtBLH9	Line 4	T2-4	11.63
35S::AtBLH9	Line 4	T2-4	8.09
35S::AtBLH9	Line 4	T2-4	7.06
35S::AtBLH9	Line 4	T2-4	6.63
35S::AtBLH9	Line 4	T2-4	4.08
35S::AtBLH9	Line 4	T2-4	6.42
35S::AtBLH9	Line 4	T2-4	11.05
35S::AtBLH9	Line 4	T2-5	10.73
35S::AtBLH9	Line 4	T2-5	22.71
35S::AtBLH9	Line 4	T2-5	4.7
35S::AtBLH9	Line 4	T2-5	5.18
35S::AtBLH9	Line 4	T2-5	8.75
35S::AtBLH9	Line 4	T2-6	12.65
35S::AtBLH9	Line 4	T2-6	9.13
35S::AtBLH9	Line 4	T2-6	21.29
35S::AtBLH9	Line 4	T2-6	8.04
35S::AtBLH9	Line 4	T2-6	6.36
35S::AtBLH9	Line 4	T2-6	7.16
35S::AtBLH9	Line 4	T2-6	12.62
35S::AtBLH9	Line 4	T2-7	0.83
35S::AtBLH9	Line 4	T2-7	13.31
35S::AtBLH9	Line 4	T2-7	18.63
35S::AtBLH9	Line 4	T2-7	11.16
35S::AtBLH9	Line 4	T2-7	9.44
35S::AtBLH9	Line 4	T2-7	6.47
35S::AtBLH9	Line 4	T2-7	9.44
35S::AtBLH9	Line 4	T2-7	5.89
35S::AtBLH9	Line 4	T2-7	9.56
35S::AtBLH9	Line 4	T2-7	9.05
35S::AtBLH9	Line 4	T2-8	4.8
35S::AtBLH9	Line 4	T2-8	15.01
35S::AtBLH9	Line 4	T2-8	9.63
35S::AtBLH9	Line 4	T2-8	24.06
35S::AtBLH9	Line 4	T2-8	9.92
35S::AtBLH9	Line 4	T2-8	9.56
35S::AtBLH9	Line 4	T2-8	7.35
35S::AtBLH9	Line 4	T2-8	10.2
35S::AtBLH9	Line 4	T2-8	12.73
35S::AtBLH9	Line 4	T2-8	10.79
35S::AtBLH9	Line 4	T2-9	11.52
35S::AtBLH9	Line 4	T2-9	11.13
35S::AtBLH9	Line 4	T2-9	20.9
35S::AtBLH9	Line 4	T2-9	10.35
35S::AtBLH9	Line 4	T2-9	23.37
35S::AtBLH9	Line 4	T2-9	11.38
35S::AtBLH9	Line 4	T2-9	13.99
35S::AtBLH9	Line 4	T2-9	14.48
35S::AtBLH9	Line 4	T2-9	13.17
35S::AtBLH9	Line 4	T2-9	16.21
35S::AtBLH9	Line 4	T2-10	11.09
35S::AtBLH9	Line 4	T2-10	12.53
35S::AtBLH9	Line 4	T2-10	16.83
35S::AtBLH9	Line 4	T2-10	6.87
35S::AtBLH9	Line 4	T2-10	12.89
35S::AtBLH9	Line 4	T2-10	7.75
35S::AtBLH9	Line 4	T2-10	11.91
35S::AtBLH9	Line 4	T2-11	13.86
35S::AtBLH9	Line 4	T2-11	5.53
35S::AtBLH9	Line 4	T2-11	13.89
35S::AtBLH9	Line 4	T2-11	9.11
35S::AtBLH9	Line 4	T2-11	16.84
35S::AtBLH9	Line 4	T2-11	12.87
35S::AtBLH9	Line 4	T2-11	11.68
35S::AtBLH9	Line 4	T2-11	12.81
35S::AtBLH9	Line 4	T2-11	14.09
35S::AtBLH9	Line 4	T2-11	13.89
35S::AtBLH9	Line 4	T2-12	1.32
35S::AtBLH9	Line 4	T2-12	13.27
35S::AtBLH9	Line 4	T2-12	17.07
35S::AtBLH9	Line 4	T2-12	2.52
35S::AtBLH9	Line 4	T2-12	22.2
35S::AtBLH9	Line 4	T2-12	18.02
35S::AtBLH9	Line 4	T2-12	3.07
35S::AtBLH9	Line 4	T2-12	1.26
35S::AtBLH9	Line 4	T2-12	12.29
35S::AtBLH9	Line 4	T2-12	14.48
35S::AtBLH9	Line 4	T2-13	21.09
35S::AtBLH9	Line 4	T2-13	11.67
35S::AtBLH9	Line 4	T2-13	24.96
35S::AtBLH9	Line 4	T2-13	14.21
35S::AtBLH9	Line 4	T2-13	10.74
35S::AtBLH9	Line 4	T2-13	14.38
35S::AtBLH9	Line 4	T2-13	14.93
35S::AtBLH9	Line 4	T2-13	7.98
35S::AtBLH9	Line 4	T2-13	10.51
35S::AtBLH9	Line 4	T2-13	14.29
35S::AtBLH9	Line 4	T2-14	6.25
35S::AtBLH9	Line 4	T2-14	7.18
35S::AtBLH9	Line 4	T2-14	18.28
35S::AtBLH9	Line 4	T2-14	13.11
35S::AtBLH9	Line 4	T2-14	21.92
35S::AtBLH9	Line 4	T2-14	0.77
35S::AtBLH9	Line 4	T2-14	0.94
35S::AtBLH9	Line 4	T2-14	19.13
35S::AtBLH9	Line 4	T2-14	12.79
35S::AtBLH9	Line 4	T2-14	8.15
35S::AtBLH9	Line 4	T2-15	19.35
35S::AtBLH9	Line 4	T2-15	4.75
35S::AtBLH9	Line 4	T2-15	7.84
35S::AtBLH9	Line 4	T2-15	24.41
35S::AtBLH9	Line 4	T2-15	7.21
35S::AtBLH9	Line 4	T2-15	15.74
35S::AtBLH9	Line 4	T2-15	10.81
35S::AtBLH9	Line 4	T2-15	5.8
35S::AtBLH9	Line 4	T2-15	5.35
35S::AtBLH9	Line 4	T2-15	1.04
35S::AtBLH9	Line 4	T2-16	17.82
35S::AtBLH9	Line 4	T2-16	14.42
35S::AtBLH9	Line 4	T2-16	17.47
35S::AtBLH9	Line 4	T2-16	16.64
35S::AtBLH9	Line 4	T2-16	15.1
35S::AtBLH9	Line 4	T2-16	18.1
35S::AtBLH9	Line 4	T2-16	15.33
35S::AtBLH9	Line 4	T2-16	10.08
35S::AtBLH9	Line 4	T2-16	15.94
35S::AtBLH9	Line 4	T2-16	17.07
35S::BLH9	Line 1	T2-1	17.57
35S::BLH9	Line 1	T2-1	4.03
35S::BLH9	Line 1	T2-1	31.35
35S::BLH9	Line 1	T2-1	1.79
35S::BLH9	Line 1	T2-1	18.64
35S::BLH9	Line 1	T2-2	20.05
35S::BLH9	Line 1	T2-2	17.49
35S::BLH9	Line 1	T2-2	14.96
35S::BLH9	Line 1	T2-2	16.53
35S::BLH9	Line 1	T2-2	10.61
35S::BLH9	Line 1	T2-2	10.15
35S::BLH9	Line 1	T2-2	5.23
35S::BLH9	Line 1	T2-2	16.45
35S::BLH9	Line 1	T2-2	8.08
35S::BLH9	Line 1	T2-2	7.53
35S::BLH9	Line 1	T2-3	17.18
35S::BLH9	Line 1	T2-3	24.07
35S::BLH9	Line 1	T2-3	16.29
35S::BLH9	Line 1	T2-3	10.79
35S::BLH9	Line 1	T2-3	11.42
35S::BLH9	Line 1	T2-3	16.11
35S::BLH9	Line 1	T2-3	11.55
35S::BLH9	Line 1	T2-3	12.54
35S::BLH9	Line 1	T2-3	15.22
35S::BLH9	Line 1	T2-3	10.08
35S::BLH9	Line 1	T2-4	8.15
35S::BLH9	Line 1	T2-5	1.64
35S::BLH9	Line 1	T2-5	26.61
35S::BLH9	Line 1	T2-5	4.31
35S::BLH9	Line 1	T2-6	13.22
35S::BLH9	Line 1	T2-7	No fruiting
35S::BLH9	Line 1	T2-8	9.87
35S::BLH9	Line 1	T2-8	11.17
35S::BLH9	Line 1	T2-9	12.81
35S::BLH9	Line 1	T2-9	23.06
35S::BLH9	Line 1	T2-9	13.03
35S::BLH9	Line 1	T2-9	12.23
35S::BLH9	Line 1	T2-9	12.51
35S::BLH9	Line 1	T2-9	12.3
35S::BLH9	Line 1	T2-9	11.04
35S::BLH9	Line 1	T2-9	11.67
35S::BLH9	Line 1	T2-9	11.1
35S::BLH9	Line 1	T2-9	7.61
35S::BLH9	Line 1	T2-10	7.21
35S::BLH9	Line 1	T2-10	17.23
35S::BLH9	Line 1	T2-10	13.33
35S::BLH9	Line 1	T2-10	9.59
35S::BLH9	Line 1	T2-10	14.37
35S::BLH9	Line 1	T2-10	8.29
35S::BLH9	Line 1	T2-10	10.02
35S::BLH9	Line 1	T2-10	7.2
35S::BLH9	Line 1	T2-10	7.67
35S::BLH9	Line 1	T2-10	7.28
35S::BLH9	Line 1	T2-11	4.65
35S::BLH9	Line 1	T2-11	16.66
35S::BLH9	Line 1	T2-11	25.92
35S::BLH9	Line 1	T2-11	13.94
35S::BLH9	Line 1	T2-11	17.91
35S::BLH9	Line 1	T2-12	15.67
35S::BLH9	Line 1	T2-12	17.79
35S::BLH9	Line 1	T2-12	0.98
35S::BLH9	Line 1	T2-12	18.19
35S::BLH9	Line 1	T2-12	5.73
35S::BLH9	Line 1	T2-12	10.35
35S::BLH9	Line 1	T2-12	11.46
35S::BLH9	Line 1	T2-12	2.63
35S::BLH9	Line 1	T2-12	9.11
35S::BLH9	Line 1	T2-12	5.38
35S::BLH9	Line 1	T2-13	8.41
35S::BLH9	Line 1	T2-13	13.68
35S::BLH9	Line 1	T2-14	2.35
35S::BLH9	Line 1	T2-14	15.76
35S::BLH9	Line 1	T2-14	6.66
35S::BLH9	Line 1	T2-14	12.49
35S::BLH9	Line 1	T2-14	19.84
35S::BLH9	Line 1	T2-14	9.38
35S::BLH9	Line 1	T2-14	8.36
35S::BLH9	Line 1	T2-14	9.99
35S::BLH9	Line 1	T2-14	7.21
35S::BLH9	Line 1	T2-15	10.53
35S::BLH9	Line 1	T2-15	10.54
35S::BLH9	Line 1	T2-15	13.01
35S::BLH9	Line 1	T2-15	10.34
35S::BLH9	Line 1	T2-15	8.92
35S::BLH9	Line 1	T2-16	12.76
35S::BLH9	Line 1	T2-16	9.92
35S::BLH9	Line 1	T2-16	12.01
35S::BLH9	Line 1	T2-16	14.7
35S::BLH9	Line 1	T2-16	9.8
35S::BLH9	Line 1	T2-16	9.29
35S::BLH9	Line 1	T2-16	7.55
35S::BLH9	Line 2	T2-1	15.23
35S::BLH9	Line 2	T2-1	8.05
35S::BLH9	Line 2	T2-1	10.69
35S::BLH9	Line 2	T2-1	19.49
35S::BLH9	Line 2	T2-1	6.54
35S::BLH9	Line 2	T2-1	8.46
35S::BLH9	Line 2	T2-1	10.21
35S::BLH9	Line 2	T2-1	5.38
35S::BLH9	Line 2	T2-1	11.27
35S::BLH9	Line 2	T2-1	1.22
35S::BLH9	Line 2	T2-2	24.13
35S::BLH9	Line 2	T2-2	16.37
35S::BLH9	Line 2	T2-2	9.53
35S::BLH9	Line 2	T2-2	14.47
35S::BLH9	Line 2	T2-2	13.54
35S::BLH9	Line 2	T2-2	8.19
35S::BLH9	Line 2	T2-2	14.18
35S::BLH9	Line 2	T2-2	8.61
35S::BLH9	Line 2	T2-2	9.07
35S::BLH9	Line 2	T2-2	9.31
35S::BLH9	Line 2	T2-3	18.72
35S::BLH9	Line 2	T2-3	16.84
35S::BLH9	Line 2	T2-3	12.76
35S::BLH9	Line 2	T2-3	16.9
35S::BLH9	Line 2	T2-3	5.98
35S::BLH9	Line 2	T2-3	5.88
35S::BLH9	Line 2	T2-3	6.81
35S::BLH9	Line 2	T2-3	1.56
35S::BLH9	Line 2	T2-3	4.97
35S::BLH9	Line 2	T2-3	1.16
35S::BLH9	Line 2	T2-4	19.74
35S::BLH9	Line 2	T2-4	11.26
35S::BLH9	Line 2	T2-4	13.56
35S::BLH9	Line 2	T2-4	12.5
35S::BLH9	Line 2	T2-4	14.43
35S::BLH9	Line 2	T2-4	6.1
35S::BLH9	Line 2	T2-4	14.82
35S::BLH9	Line 2	T2-4	2.92
35S::BLH9	Line 2	T2-4	11.96
35S::BLH9	Line 2	T2-4	6.51
35S::BLH9	Line 2	T2-5	16.39
35S::BLH9	Line 2	T2-5	11.23
35S::BLH9	Line 2	T2-5	12.07
35S::BLH9	Line 2	T2-5	15.23
35S::BLH9	Line 2	T2-5	10.49
35S::BLH9	Line 2	T2-5	5.95
35S::BLH9	Line 2	T2-6	1.61
35S::BLH9	Line 2	T2-6	13.15
35S::BLH9	Line 2	T2-7	20.86
35S::BLH9	Line 2	T2-7	13.96
35S::BLH9	Line 2	T2-7	14.07
35S::BLH9	Line 2	T2-7	18.85
35S::BLH9	Line 2	T2-7	9.61
35S::BLH9	Line 2	T2-7	17.7
35S::BLH9	Line 2	T2-7	11.12
35S::BLH9	Line 2	T2-7	7.93
35S::BLH9	Line 2	T2-7	11.67
35S::BLH9	Line 2	T2-8	9.62
35S::BLH9	Line 2	T2-8	19.97
35S::BLH9	Line 2	T2-8	17.13
35S::BLH9	Line 2	T2-8	18.88
35S::BLH9	Line 2	T2-8	12.95
35S::BLH9	Line 2	T2-8	12.82
35S::BLH9	Line 2	T2-9	28.91
35S::BLH9	Line 2	T2-9	7.92
35S::BLH9	Line 2	T2-9	13.17
35S::BLH9	Line 2	T2-9	23.47
35S::BLH9	Line 2	T2-9	10.34
35S::BLH9	Line 2	T2-9	14.52
35S::BLH9	Line 2	T2-9	13.04
35S::BLH9	Line 2	T2-9	2.37
35S::BLH9	Line 2	T2-10	5.36
35S::BLH9	Line 2	T2-10	10.89
35S::BLH9	Line 2	T2-10	16.14
35S::BLH9	Line 2	T2-10	19
35S::BLH9	Line 2	T2-10	10.57
35S::BLH9	Line 2	T2-10	17.13
35S::BLH9	Line 2	T2-11	12.77
35S::BLH9	Line 2	T2-11	8.92
35S::BLH9	Line 2	T2-11	39.52
35S::BLH9	Line 2	T2-11	2.07
35S::BLH9	Line 2	T2-11	18.59
35S::BLH9	Line 2	T2-12	9.26
35S::BLH9	Line 2	T2-12	18.74
35S::BLH9	Line 2	T2-12	8.72
35S::BLH9	Line 2	T2-12	12.62
35S::BLH9	Line 2	T2-12	19.92
35S::BLH9	Line 2	T2-12	6.22
35S::BLH9	Line 2	T2-12	7.89
35S::BLH9	Line 2	T2-12	12.17
35S::BLH9	Line 2	T2-12	7.39
35S::BLH9	Line 2	T2-12	11.93
35S::BLH9	Line 2	T2-13	15.58
35S::BLH9	Line 2	T2-13	22.88
35S::BLH9	Line 2	T2-13	1
35S::BLH9	Line 2	T2-13	37.12
35S::BLH9	Line 2	T2-13	9.03
35S::BLH9	Line 2	T2-13	20.32
35S::BLH9	Line 2	T2-13	9.53
35S::BLH9	Line 2	T2-13	9.52
35S::BLH9	Line 2	T2-13	21.21
35S::BLH9	Line 2	T2-13	7.22
35S::BLH9	Line 2	T2-14	17.56
35S::BLH9	Line 2	T2-14	21.4
35S::BLH9	Line 2	T2-14	25.62
35S::BLH9	Line 2	T2-14	6.99
35S::BLH9	Line 2	T2-14	12.56
35S::BLH9	Line 2	T2-14	20.5
35S::BLH9	Line 2	T2-14	13.29
35S::BLH9	Line 2	T2-14	7.99
35S::BLH9	Line 2	T2-14	12.18
35S::BLH9	Line 2	T2-14	8.78
35S::BLH9	Line 2	T2-15	16.22
35S::BLH9	Line 2	T2-15	11.8
35S::BLH9	Line 2	T2-15	18.9
35S::BLH9	Line 2	T2-15	14.19
35S::BLH9	Line 2	T2-15	10.87
35S::BLH9	Line 2	T2-15	11.91
35S::BLH9	Line 2	T2-15	11.38
35S::BLH9	Line 2	T2-15	11.59
35S::BLH9	Line 2	T2-15	15.46
35S::BLH9	Line 2	T2-15	10.62
35S::BLH9	Line 2	T2-16	8.64
35S::BLH9	Line 2	T2-16	13.4
35S::BLH9	Line 2	T2-16	13.21
35S::BLH9	Line 2	T2-16	9.9
35S::BLH9	Line 2	T2-16	12.51
35S::BLH9	Line 2	T2-16	13.88
35S::BLH9	Line 2	T2-16	9.9
35S::BLH9	Line 2	T2-16	12.92
35S::BLH9	Line 2	T2-16	12.79
35S::BLH9	Line 2	T2-16	11.48
35S::BLH9	Line 3	T2-1	19.87
35S::BLH9	Line 3	T2-1	18.65
35S::BLH9	Line 3	T2-1	23.03
35S::BLH9	Line 3	T2-1	8.74
35S::BLH9	Line 3	T2-1	11.35
35S::BLH9	Line 3	T2-1	22.6
35S::BLH9	Line 3	T2-1	12.1
35S::BLH9	Line 3	T2-1	12.46
35S::BLH9	Line 3	T2-1	12.36
35S::BLH9	Line 3	T2-1	8.24
35S::BLH9	Line 3	T2-2	0.51
35S::BLH9	Line 3	T2-2	19.22
35S::BLH9	Line 3	T2-2	3.73
35S::BLH9	Line 3	T2-2	8.23
35S::BLH9	Line 3	T2-2	16.12
35S::BLH9	Line 3	T2-2	1.78
35S::BLH9	Line 3	T2-2	8.56
35S::BLH9	Line 3	T2-2	0.48
35S::BLH9	Line 3	T2-2	9.26
35S::BLH9	Line 3	T2-3	10.53
35S::BLH9	Line 3	T2-3	6.97
35S::BLH9	Line 3	T2-3	16.6
35S::BLH9	Line 3	T2-3	13.14
35S::BLH9	Line 3	T2-3	12.48
35S::BLH9	Line 3	T2-4	14.25
35S::BLH9	Line 3	T2-4	23.86
35S::BLH9	Line 3	T2-4	14.54
35S::BLH9	Line 3	T2-4	16.48
35S::BLH9	Line 3	T2-4	14.72
35S::BLH9	Line 3	T2-4	17.56
35S::BLH9	Line 3	T2-4	9.27
35S::BLH9	Line 3	T2-4	9.57
35S::BLH9	Line 3	T2-4	10.61
35S::BLH9	Line 3	T2-4	11.71
35S::BLH9	Line 3	T2-5	13.78
35S::BLH9	Line 3	T2-5	13.07
35S::BLH9	Line 3	T2-5	5.93
35S::BLH9	Line 3	T2-5	10.44
35S::BLH9	Line 3	T2-5	7.51
35S::BLH9	Line 3	T2-5	11.02
35S::BLH9	Line 3	T2-5	6.44
35S::BLH9	Line 3	T2-5	5.74
35S::BLH9	Line 3	T2-5	10.84
35S::BLH9	Line 3	T2-5	10.83
35S::BLH9	Line 3	T2-6	8.46
35S::BLH9	Line 3	T2-6	27.61
35S::BLH9	Line 3	T2-6	2.29
35S::BLH9	Line 3	T2-6	14.22
35S::BLH9	Line 3	T2-6	13.17
35S::BLH9	Line 3	T2-6	3.65
35S::BLH9	Line 3	T2-6	7.23
35S::BLH9	Line 3	T2-6	11.61
35S::BLH9	Line 3	T2-6	3.88
35S::BLH9	Line 3	T2-7	16.57
35S::BLH9	Line 3	T2-7	5.96
35S::BLH9	Line 3	T2-7	8.08
35S::BLH9	Line 3	T2-7	15.76
35S::BLH9	Line 3	T2-7	3.36
35S::BLH9	Line 3	T2-7	18.62
35S::BLH9	Line 3	T2-8	21.05
35S::BLH9	Line 3	T2-8	18.2
35S::BLH9	Line 3	T2-8	11.93
35S::BLH9	Line 3	T2-8	13.04
35S::BLH9	Line 3	T2-8	18.01
35S::BLH9	Line 3	T2-8	11.86
35S::BLH9	Line 3	T2-8	19.27
35S::BLH9	Line 3	T2-8	10.99
35S::BLH9	Line 3	T2-8	11.27
35S::BLH9	Line 3	T2-8	12.61
35S::BLH9	Line 3	T2-9	19.27
35S::BLH9	Line 3	T2-9	18.69
35S::BLH9	Line 3	T2-9	11.34
35S::BLH9	Line 3	T2-9	20.09
35S::BLH9	Line 3	T2-9	9.6
35S::BLH9	Line 3	T2-9	11.74
35S::BLH9	Line 3	T2-9	13.54
35S::BLH9	Line 3	T2-9	8.55
35S::BLH9	Line 3	T2-10	3.72
35S::BLH9	Line 3	T2-11	17.98
35S::BLH9	Line 3	T2-11	9.05
35S::BLH9	Line 3	T2-11	26.76
35S::BLH9	Line 3	T2-11	12.6
35S::BLH9	Line 3	T2-11	8.41
35S::BLH9	Line 3	T2-11	22.28
35S::BLH9	Line 3	T2-11	9.22
35S::BLH9	Line 3	T2-11	13.87
35S::BLH9	Line 3	T2-11	7.58
35S::BLH9	Line 3	T2-11	15.12
35S::BLH9	Line 3	T2-12	21.97
35S::BLH9	Line 3	T2-12	17.4
35S::BLH9	Line 3	T2-12	15.64
35S::BLH9	Line 3	T2-12	25.83
35S::BLH9	Line 3	T2-12	9.93
35S::BLH9	Line 3	T2-12	11.43
35S::BLH9	Line 3	T2-12	14.13
35S::BLH9	Line 3	T2-13	5.96
35S::BLH9	Line 3	T2-13	18.19
35S::BLH9	Line 3	T2-13	7.44
35S::BLH9	Line 3	T2-13	11
35S::BLH9	Line 3	T2-13	13.19
35S::BLH9	Line 3	T2-14	11.23
35S::BLH9	Line 3	T2-14	20.52
35S::BLH9	Line 3	T2-14	18.29
35S::BLH9	Line 3	T2-14	19.11
35S::BLH9	Line 3	T2-14	12.88
35S::BLH9	Line 3	T2-14	16.98
35S::BLH9	Line 3	T2-14	16.99
35S::BLH9	Line 3	T2-14	19
35S::BLH9	Line 3	T2-14	5.28
35S::BLH9	Line 3	T2-14	19.59
35S::BLH9	Line 3	T2-15	9.72
35S::BLH9	Line 3	T2-15	13.17
35S::BLH9	Line 3	T2-16	22.8
35S::BLH9	Line 3	T2-16	15.05
Col-0	-	T2-1	8.3
Col-0	-	T2-1	21.91
Col-0	-	T2-1	22.65
Col-0	-	T2-1	9.11
Col-0	-	T2-1	4
Col-0	-	T2-1	10.04
Col-0	-	T2-1	0.62
Col-0	-	T2-1	11.19
Col-0	-	T2-2	18.48
Col-0	-	T2-2	15.63
Col-0	-	T2-2	29.81
Col-0	-	T2-2	10.27
Col-0	-	T2-2	29.02
Col-0	-	T2-2	23.03
Col-0	-	T2-2	15.73
Col-0	-	T2-2	18.83
Col-0	-	T2-2	14.35
Col-0	-	T2-2	14.53
Col-0	-	T2-3	17.9
Col-0	-	T2-3	18.86
Col-0	-	T2-3	13.99
Col-0	-	T2-3	6.12
Col-0	-	T2-3	20.79
Col-0	-	T2-3	14.21
Col-0	-	T2-3	15.01
Col-0	-	T2-3	15.81
Col-0	-	T2-3	7.43
Col-0	-	T2-3	14.26
Col-0	-	T2-4	21.8
Col-0	-	T2-4	23.73
Col-0	-	T2-4	19.44
Col-0	-	T2-4	17.99
Col-0	-	T2-4	15.21
Col-0	-	T2-4	23.6
Col-0	-	T2-4	8.27
Col-0	-	T2-4	14.46
Col-0	-	T2-4	16.54
Col-0	-	T2-4	4.56
Col-0	-	T2-5	15.08
Col-0	-	T2-5	14.09
Col-0	-	T2-5	18.69
Col-0	-	T2-5	20.03
Col-0	-	T2-6	6.66
Col-0	-	T2-6	8.4
Col-0	-	T2-6	17.51
Col-0	-	T2-6	9.79
Col-0	-	T2-6	18.97
Col-0	-	T2-6	17.4
Col-0	-	T2-6	12.53
Col-0	-	T2-6	20.3
Col-0	-	T2-6	20.41
Col-0	-	T2-6	5.58
Col-0	-	T2-7	19.6
Col-0	-	T2-7	10.18
Col-0	-	T2-7	19.69
Col-0	-	T2-7	18.9
Col-0	-	T2-7	6.54
Col-0	-	T2-7	9.43
Col-0	-	T2-7	13.08
Col-0	-	T2-7	7.9
Col-0	-	T2-7	14.25
Col-0	-	T2-7	6.83
Col-0	-	T2-8	10.77
Col-0	-	T2-8	24.35
Col-0	-	T2-8	22.36
Col-0	-	T2-8	15.8
Col-0	-	T2-8	14.77
Col-0	-	T2-8	8.08
Col-0	-	T2-8	8.37
Col-0	-	T2-9	10.91
Col-0	-	T2-9	14.85
Col-0	-	T2-9	16.23
Col-0	-	T2-9	11.02
Col-0	-	T2-9	11.79
Col-0	-	T2-9	12.88
Col-0	-	T2-9	8.9
Col-0	-	T2-9	9.4
Col-0	-	T2-9	10.31
Col-0	-	T2-9	8.22
Col-0	-	T2-10	14.35
Col-0	-	T2-10	12.99
Col-0	-	T2-10	19.32
Col-0	-	T2-10	11.98
Col-0	-	T2-10	13.1
Col-0	-	T2-10	10.19
Col-0	-	T2-10	9.19
Col-0	-	T2-10	8.25
Col-0	-	T2-10	8.04
Col-0	-	T2-10	10.29
Col-0	-	T2-11	11.42
Col-0	-	T2-11	15.14
Col-0	-	T2-11	16.41
Col-0	-	T2-11	15.93
Col-0	-	T2-11	8.28
Col-0	-	T2-11	12.88
Col-0	-	T2-11	14.3
Col-0	-	T2-11	5.46
Col-0	-	T2-12	9.13
Col-0	-	T2-12	15.92
Col-0	-	T2-13	15.7
Col-0	-	T2-13	18.77
Col-0	-	T2-13	6.13
Col-0	-	T2-13	12.17
Col-0	-	T2-13	16.49
Col-0	-	T2-13	4.94
Col-0	-	T2-13	9.99
Col-0	-	T2-14	17.25
Col-0	-	T2-14	19.5
Col-0	-	T2-14	15.41
Col-0	-	T2-14	10.48
Col-0	-	T2-14	13.16
Col-0	-	T2-14	14.57
Col-0	-	T2-14	12.78
Col-0	-	T2-14	14.73
Col-0	-	T2-14	7.21
Col-0	-	T2-14	11.99
Col-0	-	T2-15	9.73
Col-0	-	T2-15	11.5
Col-0	-	T2-15	14.53
Col-0	-	T2-15	11.07
Col-0	-	T2-15	13.44
Col-0	-	T2-15	13.24
Col-0	-	T2-15	9.03
Col-0	-	T2-15	6.78
Col-0	-	T2-15	9.82
Col-0	-	T2-15	8.17
Col-0	-	T2-16	24.11
Col-0	-	T2-16	4.41
